# Proteomic and metabolomic profiling underlines the stage- and time-dependent effects of high temperature on grape berry metabolism

**DOI:** 10.1101/810481

**Authors:** David Lecourieux, Christian Kappel, Stéphane Claverol, Philippe Pieri, Regina Feil, John E. Lunn, Marc Bonneu, Lijun Wang, Eric Gomès, Serge Delrot, Fatma Lecourieux

## Abstract

Climate change scenarios predict an increase in mean air temperatures and in the frequency, intensity, and length of extreme temperature events in many wine-growing regions worldwide. Because elevated temperature has detrimental effects on the berry growth and composition, it threatens the economic and environmental sustainability of wine production. Using Cabernet Sauvignon fruit-bearing cuttings, we investigated the effects of high temperature (HT) on grapevine berries through a label-free shotgun proteomic analysis coupled to a complementary metabolomic study. Among the 2279 proteins identified, 592 differentially abundant proteins were found in berries exposed to HT. The gene ontology categories “Stress”, “Protein”, “Secondary metabolism” and “Cell wall” were predominantly altered under HT. High temperatures strongly impaired carbohydrate and energy metabolism, and the effects depended on the stage of development and duration of treatment. Transcript amounts correlated poorly with protein expression levels in HT berries, highlighting the value of proteomic studies in the context of heat stress. Furthermore, this work reveals that HT alters key proteins driving berry development and ripening. Finally, we provide a list of differentially abundant proteins that can be considered as potential markers for developing or selecting grape varieties that are better adapted to warmer climates or extreme heat waves.
