## Supplemental Table S6 for "Proteomic and metabolomic profiling underlines the stage- and time-dependent effects of high temperature on grape berry metabolism"

### Sheet: Feuil1
DAPs belonging to "Protein metabolism" Mapman BIN
id	g1.lfc	g7.lfc	v1.lfc	v7.lfc	r1.lfc	r7.lfc	BINCODE	NAME	DESCRIPTION	Functional annotation	Functional category 1
VIT_05s0029g01200		-1.912					29.1.10	protein.aa activation.methionine-tRNA ligase	methionine--tRNA ligase, putative / methionyl-tRNA synthetase, putative / MetRS, putative | chr4:7993155-7998515 REVERSE	Methionyl-tRNA synthetase	Metabolism.Primary metabolism.Amino acid metabolism.Methionine metabolism
VIT_17s0000g04630		-0.805598					29.1.20	protein.aa activation.phenylalanine-tRNA ligase	tRNA synthetase beta subunit family protein | chr1:27319688-27324037 REVERSE	Phenylalanyl-tRNA synthetase beta chain	Metabolism.Primary metabolism.Amino acid metabolism.Aromatic amino acid metabolism.Aromatic amino acid biosynthesis
VIT_01s0026g00340		-0.878296					29.1.3	protein.aa activation.threonine-tRNA ligase	threonyl-tRNA synthetase / threonine--tRNA ligase (THRRS) | chr5:9437297-9441779 FORWARD	Threonyl-tRNA synthetase	Metabolism.Primary metabolism.Amino acid metabolism.Glycine, serine, and threonine metabolism
VIT_08s0007g03340		-1.09251			-1.09		29.2.1.1.3.2.510	protein.synthesis.ribosomal protein.prokaryotic.unknown organellar.50S subunit.L10A	60S ribosomal protein L10A (RPL10aA) | chr1:2636011-2637915 FORWARD	Ribosomal protein L10A (RPL10aA) 60S	Metabolism.Primary metabolism.Protein metabolism and modification.Protein synthesis.Ribosome
VIT_04s0008g06220		-0.874655					29.2.1.2.1.11	protein.synthesis.ribosomal protein.eukaryotic.40S subunit.S11	Symbols: EMB1080 | EMB1080 (embryo defective 1080); structural constituent of ribosome | chr3:18140771-18142281 REVERSE	Ribosomal protein S11 (RPS11C) 40S	Metabolism.Primary metabolism.Protein metabolism and modification.Protein synthesis.Ribosome
VIT_16s0022g01590		-1.61625					29.2.1.2.1.13	protein.synthesis.ribosomal protein.eukaryotic.40S subunit.S13	Symbols: ATRPS13A, RPS13, PFL2 | ATRPS13A (ARABIDOPSIS THALIANA RIBOSOMAL PROTEIN S13A); structural constituent of ribosome | chr4:37084-38312 FORWARD	Ribosomal protein S13 (RPS13A) 40S	Metabolism.Primary metabolism.Protein metabolism and modification.Protein synthesis.Ribosome
VIT_07s0141g00710				-0.962812			29.2.1.2.1.15	protein.synthesis.ribosomal protein.eukaryotic.40S subunit.S15	Symbols: RPS15 | RPS15 (CYTOSOLIC RIBOSOMAL PROTEIN S15); structural constituent of ribosome | chr1:1141604-1143053 REVERSE	Ribosomal protein S15 (RPS15D) 40S	Metabolism.Primary metabolism.Protein metabolism and modification.Protein synthesis.Ribosome
VIT_18s0072g00060						-1.05478	29.2.1.2.1.18	protein.synthesis.ribosomal protein.eukaryotic.40S subunit.S18	Symbols: PFL, RPS18A, PFL1 | PFL (POINTED FIRST LEAVES); RNA binding / nucleic acid binding / structural constituent of ribosome | chr1:8067864-8069342 FORWARD	Ribosomal protein S18 (RPS18C) 40S	Metabolism.Primary metabolism.Protein metabolism and modification.Protein synthesis.Ribosome
VIT_17s0000g06980						-0.878653	29.2.1.2.1.19	protein.synthesis.ribosomal protein.eukaryotic.40S subunit.S19	40S ribosomal protein S19 (RPS19C) | chr5:24611086-24612427 FORWARD	Ribosomal protein S19 (RPS19C) 40S	Metabolism.Primary metabolism.Protein metabolism and modification.Protein synthesis.Ribosome
VIT_14s0030g01620					1.54668		29.2.1.2.1.24	protein.synthesis.ribosomal protein.eukaryotic.40S subunit.S24	40S ribosomal protein S24 (RPS24A) | chr3:1360882-1362295 FORWARD	Ribosomal protein S24 (RPS24A) 40S	Metabolism.Primary metabolism.Protein metabolism and modification.Protein synthesis.Ribosome
VIT_13s0101g00470					1.94174		29.2.1.2.1.25	protein.synthesis.ribosomal protein.eukaryotic.40S subunit.S25	40S ribosomal protein S25 (RPS25B) | chr2:9236523-9237746 FORWARD	Ribosomal protein S25 (RPS25E) 40S	Metabolism.Primary metabolism.Protein metabolism and modification.Protein synthesis.Ribosome
VIT_09s0002g00610					-1.67512		29.2.1.2.1.31	protein.synthesis.ribosomal protein.eukaryotic.40S subunit.SA	Symbols: P40, AP40, RP40, RPSAA | P40; structural constituent of ribosome | chr1:27242943-27244931 REVERSE	Ribosomal protein SA (RPSaB) 40S	Metabolism.Primary metabolism.Protein metabolism and modification.Protein synthesis.Ribosome
VIT_06s0004g07150		-0.729416					29.2.1.2.1.4	protein.synthesis.ribosomal protein.eukaryotic.40S subunit.S4	40S ribosomal protein S4 (RPS4D) | chr5:23619506-23621094 FORWARD	Ribosomal protein S4 (RPS4D) 40S	Metabolism.Primary metabolism.Protein metabolism and modification.Protein synthesis.Ribosome
VIT_05s0062g00120					5.33976		29.2.1.2.1.8	protein.synthesis.ribosomal protein.eukaryotic.40S subunit.S8	40S ribosomal protein S8 (RPS8A) | chr5:6851452-6853066 REVERSE	Ribosomal protein S8 (RPS8B) 40S	Metabolism.Primary metabolism.Protein metabolism and modification.Protein synthesis.Ribosome		Poly-adenylate binding protein, unique domain
VIT_19s0090g01570					4.348		29.2.1.2.1.8	protein.synthesis.ribosomal protein.eukaryotic.40S subunit.S8	40S ribosomal protein S8 (RPS8A) | chr5:6851452-6853066 REVERSE	Ribosomal protein S8 (RPS8A) 40S	Metabolism.Primary metabolism.Protein metabolism and modification.Protein synthesis.Ribosome
VIT_06s0004g08260	-1.62643						29.2.1.2.2.10	protein.synthesis.ribosomal protein.eukaryotic.60S subunit.L10	Symbols: SAC52 | SAC52 (SUPPRESSOR OF ACAULIS 52); structural constituent of ribosome | chr1:4888214-4889661 FORWARD	Ribosomal protein L10 (RPL10B) 60S	Metabolism.Primary metabolism.Protein metabolism and modification.Protein synthesis.Ribosome
VIT_14s0006g00820				-1.34615			29.2.1.2.2.13	protein.synthesis.ribosomal protein.eukaryotic.60S subunit.L13	Symbols: ATBBC1, BBC1, RSU2 | ATBBC1 (ARABIDOPSIS THALIANA BREAST BASIC CONSERVED 1); structural constituent of ribosome | chr3:18166769-18168580 REVERSE	Ribosomal protein L13 (RPL13D) 60S	Metabolism.Primary metabolism.Protein metabolism and modification.Protein synthesis.Ribosome
VIT_05s0049g01310		-1.86105					29.2.1.2.2.14	protein.synthesis.ribosomal protein.eukaryotic.60S subunit.L14	60S ribosomal protein L14 (RPL14A) | chr2:8813862-8815253 FORWARD	Ribosomal protein L14 (RPL14B) 60S	Metabolism.Primary metabolism.Protein metabolism and modification.Protein synthesis.Ribosome
VIT_01s0010g03380	-2.67739						29.2.1.2.2.17	protein.synthesis.ribosomal protein.eukaryotic.60S subunit.L17	60S ribosomal protein L17 (RPL17B) | chr1:25262159-25263789 FORWARD	Ribosomal protein L17 (RPL17B) 60S	Metabolism.Primary metabolism.Protein metabolism and modification.Protein synthesis.Ribosome
VIT_05s0077g02070	-1.61268						29.2.1.2.2.18	protein.synthesis.ribosomal protein.eukaryotic.60S subunit.L18	Symbols: RPL18 | RPL18 (RIBOSOMAL PROTEIN L18); structural constituent of ribosome | chr3:1621457-1623014 FORWARD	Ribosomal protein L18 (RPL18B) 60S	Metabolism.Primary metabolism.Protein metabolism and modification.Protein synthesis.Ribosome
VIT_14s0060g02310					1.75754		29.2.1.2.2.22	protein.synthesis.ribosomal protein.eukaryotic.60S subunit.L22	60S ribosomal protein L22-2 (RPL22B) | chr3:1614178-1615506 FORWARD	Ribosomal protein L22-2 (RPL22B) 60S	Metabolism.Primary metabolism.Protein metabolism and modification.Protein synthesis.Ribosome
VIT_05s0077g02290					1.68217		29.2.1.2.2.22	protein.synthesis.ribosomal protein.eukaryotic.60S subunit.L22	60S ribosomal protein L22-2 (RPL22B) | chr3:1614178-1615506 FORWARD	Ribosomal protein L22-2 (RPL22B) 60S	Metabolism.Primary metabolism.Protein metabolism and modification.Protein synthesis.Ribosome
VIT_07s0129g00090					4.00028		29.2.1.2.2.26	protein.synthesis.ribosomal protein.eukaryotic.60S subunit.L26	60S ribosomal protein L26 (RPL26A) | chr3:18504256-18504967 FORWARD	Ribosomal protein L26 (RPL26A) 60S	Metabolism.Primary metabolism.Protein metabolism and modification.Protein synthesis.Ribosome
VIT_13s0019g03970					-1.42262		29.2.1.2.2.80	protein.synthesis.ribosomal protein.eukaryotic.60S subunit.P0	60S acidic ribosomal protein P0 (RPP0A) | chr2:16708379-16710448 REVERSE	Ribosomal protein P0 (RPP0A) acidic 60S	Metabolism.Primary metabolism.Protein metabolism and modification.Protein synthesis.Ribosome
VIT_13s0067g00270					-1.56992		29.2.1.2.2.80	protein.synthesis.ribosomal protein.eukaryotic.60S subunit.P0	60S acidic ribosomal protein P0 (RPP0B) | chr3:2823090-2825114 REVERSE	Ribosomal protein P0 (RPP0A) acidic 60S	Metabolism.Primary metabolism.Protein metabolism and modification.Protein synthesis.Ribosome
VIT_14s0060g01630	0.968657	-1.44					29.2.3	protein.synthesis.initiation	Symbols: EIF3A, ATEIF3A-1, EIF3A-1, ATTIF3A1, TIF3A1 | EIF3A (EUKARYOTIC TRANSLATION INITIATION FACTOR 3A); translation initiation factor | chr4:6947476-6952445 REVERSE	Translation initiation factor eIF-3 subunit 10	Metabolism.Primary metabolism.Protein metabolism and modification.Protein synthesis.Translation.Translational initiation
VIT_04s0008g06770		-1.16855					29.2.3	protein.synthesis.initiation	eukaryotic translation initiation factor 4F, putative / eIF-4F, putative | chr5:23439500-23443781 FORWARD	Translation initiation factor eIF-4F	Metabolism.Primary metabolism.Protein metabolism and modification.Protein synthesis.Translation.Translational initiation
VIT_00s0880g00020				1.35363			29.2.3	protein.synthesis.initiation	eukaryotic translation initiation factor 3 subunit 7, putative / eIF-3 zeta, putative / eIF3d, putative | chr4:11216931-11219337 FORWARD	Translation initiation factor eIF-3 subunit 7	Metabolism.Primary metabolism.Protein metabolism and modification.Protein synthesis.Translation.Translational initiation
VIT_04s0008g01000				-0.692055			29.2.3	protein.synthesis.initiation	Symbols: EIF4A-2 | EIF4A-2; ATP-dependent helicase/ translation initiation factor | chr1:20259692-20262266 FORWARD	EIF-4A3	Metabolism.Primary metabolism.Nucleobase, nucleoside, nucleotide, nucleic acid metabolism.Nucleic acid metabolism.RNA metabolism.RNA processing.mRNA processing.mRNA splicing
VIT_09s0002g01760				-0.826511			29.2.3	protein.synthesis.initiation	Symbols: EIF4A-2 | EIF4A-2; ATP-dependent helicase/ translation initiation factor | chr1:20259692-20262266 FORWARD	EIF-4A3	Metabolism.Primary metabolism.Nucleobase, nucleoside, nucleotide, nucleic acid metabolism.Nucleic acid metabolism.RNA metabolism.RNA processing.mRNA processing.mRNA splicing
VIT_01s0010g03240				-2.18656			29.2.3	protein.synthesis.initiation	Symbols: EIF3K, TIF3K1, ATTIF3K1 | EIF3K (EUKARYOTIC TRANSLATION INITIATION FACTOR 3K); translation initiation factor | chr4:16038867-16040711 REVERSE	Translation initiation factor 3 subunit K	Metabolism.Primary metabolism.Protein metabolism and modification.Protein synthesis.Translation.Translational initiation
VIT_14s0006g01990					5.21915		29.2.3	protein.synthesis.initiation	eukaryotic translation initiation factor 5, putative / eIF-5, putative | chr1:13898210-13900831 REVERSE	Translation initiation factor eIF-5	Metabolism.Primary metabolism.Protein metabolism and modification.Protein synthesis.Translation.Translational initiation
VIT_15s0046g01500					1.78943		29.2.3	protein.synthesis.initiation	eukaryotic translation initiation factor 1A, putative / eIF-1A, putative / eIF-4C, putative | chr2:1574592-1575863 REVERSE	Translation initiation factor eIF-1A	Metabolism.Primary metabolism.Protein metabolism and modification.Protein synthesis.Translation.Translational initiation
VIT_14s0066g00220						-0.750315	29.2.4	protein.synthesis.elongation	Symbols: ATRAB8D, ATRABE1B | ATRABE1B (ARABIDOPSIS RAB GTPASE HOMOLOG E1B); GTP binding / GTPase/ translation elongation factor | chr4:10989952-10991709 FORWARD	Elongation factor EF-Tu RABE1B	Response to stimulus.Stress response.Biotic stress response.Plant-pathogen interaction
VIT_12s0035g01130						-0.76134	29.2.4	protein.synthesis.elongation	elongation factor 1B-gamma, putative / eEF-1B gamma, putative | chr1:21377615-21380378 FORWARD	Elongation factor 1-gamma	Metabolism.Primary metabolism.Protein metabolism and modification.Protein synthesis.Translation.Translational elongation
VIT_06s0004g03240						-1.5327	29.2.4	protein.synthesis.elongation	elongation factor 1-alpha / EF-1-alpha | chr5:24288658-24291020 FORWARD	Elongation factor 1-alpha 1	Metabolism.Primary metabolism.Protein metabolism and modification.Protein synthesis.Translation.Translational elongation
VIT_13s0019g03920						-1.84808	29.2.4	protein.synthesis.elongation	elongation factor 1-alpha / EF-1-alpha | chr5:24288658-24291020 FORWARD	Elongation factor 1-alpha 1	Metabolism.Primary metabolism.Protein metabolism and modification.Protein synthesis.Translation.Translational elongation
VIT_16s0098g01630	-1.25759				-2.33		29.3.1	protein.targeting.nucleus	importin beta-2, putative | chr5:21713366-21717782 FORWARD	Importin beta-2	Transport overview.Incompletely characterized transport systems.Recognized transporters of unknown biochemical mechanism.Nuclear pore complex
VIT_14s0060g01510		-0.992762			-3.57		29.3.1	protein.targeting.nucleus	Symbols: IMPA-2 | IMPA-2 (IMPORTIN ALPHA ISOFORM 2); binding / protein transporter | chr4:9133937-9137353 REVERSE	Importin alpha	Transport overview.Incompletely characterized transport systems.Recognized transporters of unknown biochemical mechanism.Nuclear pore complex
VIT_05s0077g01430					-1.41049		29.3.1	protein.targeting.nucleus	Symbols: IMPA-2 | IMPA-2 (IMPORTIN ALPHA ISOFORM 2); binding / protein transporter | chr4:9133937-9137353 REVERSE	Importin alpha	Transport overview.Incompletely characterized transport systems.Recognized transporters of unknown biochemical mechanism.Nuclear pore complex
VIT_07s0005g01100					-1.77429		29.3.1	protein.targeting.nucleus	Symbols: IMPA-2 | IMPA-2 (IMPORTIN ALPHA ISOFORM 2); binding / protein transporter | chr4:9133937-9137353 REVERSE	Importin alpha	Transport overview.Incompletely characterized transport systems.Recognized transporters of unknown biochemical mechanism.Nuclear pore complex
VIT_14s0108g01650					-0.894316		29.3.2	protein.targeting.mitochondria	Symbols: MPPBETA | mitochondrial processing peptidase beta subunit, putative | chr3:365549-368911 FORWARD	Peptidase beta subunit, Mitochondrial	Metabolism.Primary metabolism.Protein metabolism and modification.Proteolysis.Peptidase-mediated proteolysis
VIT_09s0002g03200						-1.36707	29.3.2	protein.targeting.mitochondria	Symbols: MPPalpha | MPPalpha (mitochondrial processing peptidase alpha subunit); catalytic/ metal ion binding / metalloendopeptidase/ zinc ion binding | chr3:5599778-5602986 FORWARD	Peptidase alpha subunit, Mitochondrial	Metabolism.Primary metabolism.Protein metabolism and modification.Proteolysis.Peptidase-mediated proteolysis
VIT_13s0019g03400				-1.30766			29.3.4.1	protein.targeting.secretory pathway.ER	microsomal signal peptidase 25 kDa subunit, putative (SPC25) | chr2:16681474-16683640 REVERSE	Signal peptidase complex subunit 2	Metabolism.Primary metabolism.Amino acid metabolism.Lysine metabolism
VIT_05s0062g00130				1.66165			29.3.4.2	protein.targeting.secretory pathway.golgi	transport protein, putative | chr3:8513457-8517790 REVERSE	Protein transport protein Sec23A	Transport overview.Macromolecule transport.Protein transport.Protein coat
VIT_14s0066g02380					2.02534		29.3.4.4	protein.targeting.secretory pathway.plasma membrane	transducin family protein / WD-40 repeat family protein | chr2:12824451-12826684 FORWARD	Protein transport SEC13	Transport overview.Macromolecule transport.Protein transport.Protein coat
VIT_01s0127g00270	-1.45523						29.3.4.99	protein.targeting.secretory pathway.unspecified	signal recognition particle binding | chr5:1695730-1698124 REVERSE	Signal recognition particle receptor beta subunit	Metabolism.Primary metabolism.Protein metabolism and modification.Protein folding.Protein export
VIT_19s0014g01020					-2.22582		29.3.4.99	protein.targeting.secretory pathway.unspecified	protein transport protein sec61, putative | chr2:14462059-14464862 FORWARD	Protein transport protein Sec61 subunit alpha	Transport overview.Macromolecule transport.Protein transport.Tethering factors
VIT_01s0011g01490			1.18918				29.4	protein.postranslational modification	protein kinase family protein | chr2:14769708-14775035 FORWARD	Protein kinase	Signaling.Signaling pathway.Protein kinase
VIT_06s0004g00830					-1.54832		29.4	protein.postranslational modification	Symbols: PP2A-3, EP7 | PP2A-3 (PROTEIN PHOSPHATASE 2A-3); protein serine/threonine phosphatase | chr3:21635226-21639105 REVERSE	Serine/threonine protein phosphatase PP2A-4 catalytic subunit (PP2A4)	Signaling.Signaling pathway.Calcium sensors and Signaling
VIT_05s0020g00720			-2.07528		-0.93		29.4.1.58	protein.postranslational modification.kinase.receptor like cytoplasmatic kinase VIII	serine/threonine protein kinase, putative | chr3:5955909-5959106 FORWARD	Pto kinase interactor 1	Response to stimulus.Stress response.Biotic stress response.Plant-pathogen interaction
VIT_05s0124g00360					-1.09555		29.4.1.58	protein.postranslational modification.kinase.receptor like cytoplasmatic kinase VIII	serine/threonine protein kinase, putative | chr3:21932685-21935192 FORWARD	Protein kinase Pti1	Response to stimulus.Stress response.Biotic stress response.Plant-pathogen interaction
VIT_08s0217g00020	-1.1628						29.5	protein.degradation	Symbols: ATG2 | ATG2; aminopeptidase/ metalloexopeptidase | chr3:19211027-19213709 REVERSE	DNA-binding protein GBP16	Metabolism.Primary metabolism.Nucleobase, nucleoside, nucleotide, nucleic acid metabolism.Nucleic acid metabolism.DNA metabolism
VIT_08s0007g02470	-1.31474		-3.6				29.5	protein.degradation	aspartyl protease family protein | chr3:19465499-19467386 REVERSE	Aspartyl protease	Metabolism.Primary metabolism.Protein metabolism and modification.Proteolysis.Peptidase-mediated proteolysis
VIT_06s0004g06870	-1.33368						29.5	protein.degradation	Symbols: ATG2 | ATG2; aminopeptidase/ metalloexopeptidase | chr3:19211027-19213709 REVERSE	Metallopeptidase M24	Metabolism.Primary metabolism.Coenzyme and prosthetic group metabolism.Biotin metabolism
VIT_18s0001g00510		-2.14314					29.5	protein.degradation	serine-type endopeptidase/ serine-type peptidase | chr1:28571130-28575036 FORWARD	Prolyl endopeptidase	Metabolism.Primary metabolism.Protein metabolism and modification.Proteolysis.Peptidase-mediated proteolysis
VIT_04s0023g01300			-2.19334				29.5	protein.degradation	Symbols: ATAPP1, APP1 | ATAPP1; N-1-naphthylphthalamic acid binding / aminopeptidase | chr4:17326617-17330208 FORWARD	Aminopeptidase P	Metabolism.Primary metabolism.Protein metabolism and modification.Proteolysis.Peptidase-mediated proteolysis
VIT_03s0063g00680				1.31617			29.5	protein.degradation	Symbols: ATPREP2 | ATPREP2 (ARABIDOPSIS THALIANA PRESEQUENCE PROTEASE 2); catalytic/ metal ion binding / metalloendopeptidase/ metallopeptidase/ zinc ion binding | chr1:18367594-18375381 REVERSE	Zinc metalloprotease pitrilysin sub A	Metabolism.Primary metabolism.Protein metabolism and modification.Proteolysis.Peptidase-mediated proteolysis
VIT_11s0016g02540				1.27463			29.5	protein.degradation	aminopeptidase/ manganese ion binding | chr4:14487894-14491525 FORWARD	Xaa-Pro dipeptidase	Metabolism.Primary metabolism.Protein metabolism and modification.Proteolysis.Peptidase-mediated proteolysis
VIT_04s0008g00510				-2.11792			29.5	protein.degradation	Symbols: DER1 | DER1 (DERLIN-1) | chr4:14444819-14447115 FORWARD	Derlin-1	Transport overview.Primary Active Transporters.P-P-bond hydrolysis-driven transporters.Endoplasmic Reticular Retrotranslocon
VIT_15s0046g02040				-2.16928			29.5	protein.degradation	Symbols: ATSTE24, STE24 | ATSTE24; endopeptidase/ metalloendopeptidase | chr4:545796-549261 FORWARD	CaaX processing zinc-metallo endoprotease	Metabolism.Primary metabolism.Protein metabolism and modification.Proteolysis.Peptidase-mediated proteolysis
VIT_11s0037g00180					-0.924851		29.5	protein.degradation	cytosol aminopeptidase family protein | chr4:15046457-15049373 REVERSE	Leucine aminopeptidase 3, chloroplast precursor	Metabolism.Primary metabolism.Protein metabolism and modification.Proteolysis.Peptidase proteins
VIT_00s0211g00060					-1.33876		29.5	protein.degradation	peptidase M3 family protein / thimet oligopeptidase family protein | chr5:26221932-26225903 FORWARD	Metalloendopeptidase	Metabolism.Primary metabolism.Protein metabolism and modification.Proteolysis.Peptidase-mediated proteolysis.Metallopeptidase-mediated proteolysis
VIT_13s0067g03300					-1.41336		29.5	protein.degradation	peptidase M1 family protein | chr5:4341948-4344671 REVERSE	Leukotriene A-4 hydrolase	Metabolism.Secondary metabolism
VIT_03s0038g04040					-1.81524		29.5	protein.degradation	aminoacylase, putative / N-acyl-L-amino-acid amidohydrolase, putative | chr4:17925180-17927097 FORWARD	Aminoacylase-1	Metabolism.Primary metabolism.Amino acid metabolism.Arginine and proline metabolism.Urea cycle
VIT_02s0025g02340					-2.73736	-1.85	29.5	protein.degradation	UBX domain-containing protein | chr4:6640599-6643062 REVERSE	UBX domain-containing protein	Unknown
VIT_08s0007g02460					-2.89801		29.5	protein.degradation	aspartyl protease family protein | chr3:19465499-19467386 REVERSE	Aspartyl protease	Metabolism.Primary metabolism.Protein metabolism and modification.Proteolysis.Peptidase-mediated proteolysis
VIT_03s0038g02230	-2.37736		-3.51				29.5.1	protein.degradation.subtilases	Symbols: SLP2 | SLP2; serine-type peptidase | chr4:16656691-16659339 REVERSE	Subtilisin-like serine protease 2	Transport overview.Channels and pores.ß-Barrel porins.Autotransporter
VIT_07s0129g00490		-0.75244	-2.7				29.5.1	protein.degradation.subtilases	Symbols: ARA12 | ARA12; serine-type endopeptidase | chr5:26871891-26874579 REVERSE	Hydrogenobyrinic acid a,c-diamide synthase	Transport overview.Channels and pores.ß-Barrel porins.Autotransporter
VIT_11s0103g00550			-1.9419				29.5.1	protein.degradation.subtilases	Symbols: SLP3 | SLP3; serine-type peptidase | chr2:8314005-8318596 REVERSE	Subtilisin-like serine protease 3	Transport overview.Channels and pores.ß-Barrel porins.Autotransporter
VIT_09s0002g01040			-2.00721				29.5.1	protein.degradation.subtilases	subtilase family protein | chr3:4658198-4660784 REVERSE	Subtilase	Metabolism.Primary metabolism.Protein metabolism and modification.Proteolysis.Peptidase-mediated proteolysis.Subtilase-mediated proteolysis
VIT_16s0022g02200			-2.35164				29.5.1	protein.degradation.subtilases	Symbols: ATSBT1.3, SBT1.3 | ATSBT1.3 (ARABIDOPSIS THALIANA SUBTILASE 1.3); identical protein binding / serine-type endopeptidase | chr5:21020207-21022781 FORWARD	Subtilase	Metabolism.Primary metabolism.Protein metabolism and modification.Proteolysis.Peptidase-mediated proteolysis.Subtilase-mediated proteolysis
VIT_06s0080g00150				1.50626			29.5.1	protein.degradation.subtilases	Symbols: AIR3 | AIR3; serine-type endopeptidase | chr2:1401268-1407745 REVERSE	Subtilisin-like proteinase AIR3	Metabolism.Primary metabolism.Protein metabolism and modification.Proteolysis.Peptidase-mediated proteolysis.Subtilase-mediated proteolysis
VIT_08s0040g01280				-1.51494			29.5.11	protein.degradation.ubiquitin	ubiquitin-associated (UBA)/TS-N domain-containing protein | chr3:21015371-21018157 FORWARD	Ubiquitin-associated (UBA)	Unclear
VIT_01s0011g03410					-1.63093		29.5.11.1	protein.degradation.ubiquitin.ubiquitin	Symbols: RAD23-3 | RAD23-3 (PUTATIVE DNA REPAIR PROTEIN RAD23-3); damaged DNA binding | chr3:532808-536342 REVERSE	DNA repair protein RAD23	Metabolism.Primary metabolism.Nucleobase, nucleoside, nucleotide, nucleic acid metabolism.Nucleic acid metabolism.DNA metabolism.DNA recombination and repair.repair.Nucleotide excision repair
VIT_01s0011g01960		0.876607					29.5.11.20	protein.degradation.ubiquitin.proteasom	20S proteasome alpha subunit B, putative | chr1:29796081-29798783 REVERSE	Proteasome 20S alpha subunit B	Metabolism.Primary metabolism.Protein metabolism and modification.Proteolysis.cytoplasmic and nuclear protein degradation.Ubiquitin-mediated proteolysis.Proteasome
VIT_12s0028g03130		-1.25525			-1.54		29.5.11.20	protein.degradation.ubiquitin.proteasom	Symbols: RPN1A, ATRPN1A | RPN1A (26S PROTEASOME REGULATORY SUBUNIT S2 1A); binding / enzyme regulator | chr2:8858988-8864865 FORWARD	Proteasome 26S regulatory subunit S2 (RPN1)	Metabolism.Primary metabolism.Protein metabolism and modification.Proteolysis.cytoplasmic and nuclear protein degradation.Ubiquitin-mediated proteolysis.Proteasome
VIT_18s0001g01120		-1.26556					29.5.11.20	protein.degradation.ubiquitin.proteasom	Symbols: EMB2719, HAP15 | EMB2719 (EMBRYO DEFECTIVE 2719); enzyme regulator | chr1:7001201-7004418 REVERSE	Proteasome 26S regulatory subunit S3 (RPN3)	Metabolism.Primary metabolism.Protein metabolism and modification.Proteolysis.cytoplasmic and nuclear protein degradation.Ubiquitin-mediated proteolysis.Proteasome
VIT_03s0038g02590		-1.29046					29.5.11.20	protein.degradation.ubiquitin.proteasom	Symbols: EMB2719, HAP15 | EMB2719 (EMBRYO DEFECTIVE 2719); enzyme regulator | chr1:7001201-7004418 REVERSE	Proteasome 26S regulatory subunit S3 (RPN3)	Metabolism.Primary metabolism.Protein metabolism and modification.Proteolysis.cytoplasmic and nuclear protein degradation.Ubiquitin-mediated proteolysis.Proteasome
VIT_05s0020g01180					-1.32882		29.5.11.20	protein.degradation.ubiquitin.proteasom	Symbols: RPT5A, ATS6A.2 | RPT5A (REGULATORY PARTICLE TRIPLE-A ATPASE 5A); ATPase/ calmodulin binding | chr3:1603400-1606231 FORWARD	Proteasome 26S AAA-ATPase subunit (RPT5a)	Metabolism.Primary metabolism.Protein metabolism and modification.Proteolysis.cytoplasmic and nuclear protein degradation.Ubiquitin-mediated proteolysis.Proteasome
VIT_18s0001g10820					-2.0891		29.5.11.20	protein.degradation.ubiquitin.proteasom	26S proteasome regulatory subunit, putative | chr5:7937669-7939575 FORWARD	Proteasome 26S regulatory subunit (RPN11)	Metabolism.Primary metabolism.Protein metabolism and modification.Proteolysis.cytoplasmic and nuclear protein degradation.Ubiquitin-mediated proteolysis.Proteasome
VIT_08s0007g01980					-2.15382		29.5.11.20	protein.degradation.ubiquitin.proteasom	Symbols: RPN8A, AE3, ATHMOV34 | RPN8A (RP NON-ATPASE SUBUNIT 8A) | chr5:1735730-1738492 FORWARD	Proteasome 26S regulatory subunit (RPN8)	Metabolism.Primary metabolism.Protein metabolism and modification.Proteolysis.cytoplasmic and nuclear protein degradation.Ubiquitin-mediated proteolysis.Proteasome
VIT_04s0008g04690						-0.648277	29.5.11.20	protein.degradation.ubiquitin.proteasom	Symbols: RPT6A, ATSUG1 | RPT6A (REGULATORY PARTICLE TRIPLE-A ATPASE 6A); ATPase | chr5:6752006-6755080 FORWARD	Proteasome 26S AAA-ATPase subunit (RPT6a)	Metabolism.Primary metabolism.Protein metabolism and modification.Proteolysis.cytoplasmic and nuclear protein degradation.Ubiquitin-mediated proteolysis.Proteasome
VIT_04s0023g03690						-3.6283	29.5.11.20	protein.degradation.ubiquitin.proteasom	Symbols: PAD2 | PAD2 (PROTEASOME ALPHA SUBUNIT D 2); endopeptidase/ peptidase/ threonine-type endopeptidase | chr5:26437170-26438764 REVERSE	Proteasome 20S alpha subunit D2 (PAD2) (PRS1) (PRC6)	Metabolism.Primary metabolism.Protein metabolism and modification.Proteolysis.cytoplasmic and nuclear protein degradation.Ubiquitin-mediated proteolysis.Proteasome
VIT_03s0038g02300						-4.16249	29.5.11.20	protein.degradation.ubiquitin.proteasom	Symbols: PAD2 | PAD2 (PROTEASOME ALPHA SUBUNIT D 2); endopeptidase/ peptidase/ threonine-type endopeptidase | chr5:26437170-26438764 REVERSE	Proteasome 20S alpha subunit D2 (PAD2) (PRS1) (PRC6)	Metabolism.Primary metabolism.Protein metabolism and modification.Proteolysis.cytoplasmic and nuclear protein degradation.Ubiquitin-mediated proteolysis.Proteasome
VIT_11s0016g05600			1.06086				29.5.11.4.2	protein.degradation.ubiquitin.E3.RING	zinc finger (ubiquitin-hydrolase) domain-containing protein | chr2:17574641-17577463 REVERSE	Zinc finger (ubiquitin-hydrolase) domain-containing	Regulation overview.Regulation of gene expression.Regulation of transcription.Transcription factor.Other zinc finger family transcription factor
VIT_04s0044g01620					-1.50321		29.5.11.4.2	protein.degradation.ubiquitin.E3.RING	copine-related | chr5:25606771-25609247 REVERSE	RGLG1 (ring Domain LIGASE1)	Signaling.Hormone Signaling.Auxin Signaling.Auxin transport
VIT_06s0009g00260			1.26105				29.5.11.4.3.2	protein.degradation.ubiquitin.E3.SCF.FBOX	Symbols: BSL3 | kelch repeat-containing serine/threonine phosphoesterase family protein | chr2:11629919-11636708 FORWARD	BSU1-like protein 3 BSL3	Signaling.Hormone Signaling.Brassinosteroid Signaling.Brassinosteroid-mediated Signaling pathway
VIT_09s0002g02500		-0.71625	-0.92			-1.08	29.5.11.5	protein.degradation.ubiquitin.ubiquitin protease	Symbols: UBP6, ATUBP6 | UBP6 (UBIQUITIN-SPECIFIC PROTEASE 6); calmodulin binding / ubiquitin-specific protease | chr1:19175642-19179967 REVERSE	Ubiquitin-specific protease 6 (UBP6)	Metabolism.Primary metabolism.Protein metabolism and modification.Proteolysis.cytoplasmic and nuclear protein degradation.Ubiquitin-mediated proteolysis
VIT_19s0014g03920					-0.976381		29.5.11.5	protein.degradation.ubiquitin.ubiquitin protease	Symbols: UBP14, TTN6, ATUBP14 | UBP14 (UBIQUITIN-SPECIFIC PROTEASE 14); ubiquitin-specific protease | chr3:7202773-7208402 REVERSE	Ubiquitin-specific protease 14 (UBP14)	Metabolism.Primary metabolism.Protein metabolism and modification.Proteolysis.cytoplasmic and nuclear protein degradation.Ubiquitin-mediated proteolysis
VIT_06s0009g02230		-1.73274					29.5.3	protein.degradation.cysteine protease	Symbols: ATCYSB | cysteine protease inhibitor, putative / cystatin, putative | chr3:3960401-3961915 REVERSE	Cysteine protease inhibitor	Metabolism.Primary metabolism.Protein metabolism and modification.Proteolysis.Peptidase-mediated proteolysis
VIT_18s0041g00390		-3.21228		-1.45			29.5.3	protein.degradation.cysteine protease	cysteine protease inhibitor, putative / cystatin, putative | chr5:19286450-19286995 REVERSE	Cysteine protease inhibitor	Metabolism.Primary metabolism.Protein metabolism and modification.Proteolysis.Protease inhibition
VIT_18s0041g00370		-4.68763					29.5.3	protein.degradation.cysteine protease	cysteine protease inhibitor, putative / cystatin, putative | chr5:19286450-19286995 REVERSE	Double strand break repair protein (XRCC4)	Metabolism.Primary metabolism.Nucleobase, nucleoside, nucleotide, nucleic acid metabolism.Nucleic acid metabolism.DNA metabolism.Non homologous end joining
VIT_11s0016g01070			-1.57964			-1.04	29.5.3	protein.degradation.cysteine protease	cysteine proteinase, putative | chr3:16628384-16630521 REVERSE	Cathepsin H	Metabolism.Primary metabolism.Protein metabolism and modification.Proteolysis.Peptidase proteins
VIT_07s0031g00050				-1.55569			29.5.3	protein.degradation.cysteine protease	Symbols: RD21, RD21A | RD21 (responsive to dehydration 21); cysteine-type endopeptidase/ cysteine-type peptidase | chr1:17282825-17285670 REVERSE	Cysteine proteinase	Metabolism.Primary metabolism.Protein metabolism and modification.Proteolysis.Peptidase-mediated proteolysis
VIT_15s0046g00360			-1.508	-1.53			29.5.4	protein.degradation.aspartate protease	aspartyl protease family protein | chr1:116943-118764 FORWARD	Aspartyl protease	Metabolism.Primary metabolism.Protein metabolism and modification.Proteolysis.Peptidase-mediated proteolysis
VIT_17s0000g03990			-2.41117				29.5.4	protein.degradation.aspartate protease	aspartyl protease family protein | chr1:8959186-8960848 REVERSE	Aspartyl protease	Metabolism.Primary metabolism.Protein metabolism and modification.Proteolysis.Peptidase-mediated proteolysis
VIT_14s0128g00200					-4.98256		29.5.4	protein.degradation.aspartate protease	extracellular dermal glycoprotein, putative / EDGP, putative | chr1:787122-788651 FORWARD	7S globulin precursor, basic	Metabolism.Primary metabolism.Generation of metabolite precursors and energy.Storage proteins
VIT_08s0040g01130	-2.87917						29.5.5	protein.degradation.serine protease	Symbols: SCPL45 | SCPL45 (SERINE CARBOXYPEPTIDASE-LIKE 45 PRECURSOR); serine-type carboxypeptidase | chr1:9803865-9806896 REVERSE	Serine carboxypeptidase II	Metabolism.Primary metabolism.Protein metabolism and modification.Proteolysis.Peptidase-mediated proteolysis
VIT_13s0158g00080			-1.32005				29.5.5	protein.degradation.serine protease	Symbols: scpl40 | scpl40 (serine carboxypeptidase-like 40); serine-type carboxypeptidase | chr3:23438474-23441060 FORWARD	Serine carboxypeptidase	Metabolism.Primary metabolism.Protein metabolism and modification.Proteolysis.Peptidase-mediated proteolysis
VIT_01s0011g02000			-1.618				29.5.5	protein.degradation.serine protease	Symbols: scpl35 | scpl35 (serine carboxypeptidase-like 35); serine-type carboxypeptidase | chr5:2657151-2661416 FORWARD	Serine carboxypeptidase S10	Metabolism.Primary metabolism.Protein metabolism and modification.Proteolysis.Peptidase-mediated proteolysis
VIT_01s0011g02030			-2.29758				29.5.5	protein.degradation.serine protease	Symbols: scpl35 | scpl35 (serine carboxypeptidase-like 35); serine-type carboxypeptidase | chr5:2657151-2661416 FORWARD	Serine carboxypeptidase S10	Metabolism.Primary metabolism.Protein metabolism and modification.Proteolysis.Peptidase-mediated proteolysis
VIT_03s0091g01290					-1.32098		29.5.5	protein.degradation.serine protease	Symbols: scpl18 | scpl18 (serine carboxypeptidase-like 18); serine-type carboxypeptidase | chr1:12162349-12164700 REVERSE	Serine carboxypeptidase S10	Metabolism.Primary metabolism.Protein metabolism and modification.Proteolysis.Peptidase-mediated proteolysis
VIT_13s0019g05130					-1.8726	-1.24	29.5.5	protein.degradation.serine protease	Symbols: scpl49 | scpl49 (serine carboxypeptidase-like 49); serine-type carboxypeptidase | chr3:3235291-3238113 REVERSE	Serine carboxypeptidase III	Metabolism.Primary metabolism.Protein metabolism and modification.Proteolysis.Peptidase-mediated proteolysis
VIT_03s0088g00320			1.65174				29.5.7	protein.degradation.metalloprotease	Symbols: ATEGY3, EGY3 | EGY3 (ETHYLENE-DEPENDENT GRAVITROPISM-DEFICIENT AND YELLOW-GREEN-LIKE 3) | chr1:6149939-6152222 REVERSE	Peptidase M50	Metabolism.Primary metabolism.Protein metabolism and modification.Proteolysis.Peptidase-mediated proteolysis
VIT_12s0028g01600						-0.960781	29.5.7	protein.degradation.metalloprotease	Symbols: VAR2, FTSH2 | VAR2 (VARIEGATED 2); ATP-dependent peptidase/ ATPase/ metallopeptidase/ zinc ion binding | chr2:13174321-13177223 FORWARD	FtsH protease (VAR2)	Transport overview.Primary Active Transporters.P-P-bond hydrolysis-driven transporters.Endoplasmic Reticular Retrotranslocon
VIT_04s0008g01170						-3.26637	29.5.7	protein.degradation.metalloprotease	Symbols: ftsh4 | ftsh4 (FtsH protease 4); ATP-dependent peptidase/ ATPase/ metallopeptidase | chr2:11131578-11135345 REVERSE	FtsH protease that is localized to the mitochondrion	Transport overview.Primary Active Transporters.P-P-bond hydrolysis-driven transporters.Endoplasmic Reticular Retrotranslocon
VIT_08s0007g01660				1.10217		-1.3	29.6	protein.folding	chaperone protein dnaJ-related | chr2:15903125-15905391 REVERSE	Chaperone protein dnaJ-related	Transport overview.Primary Active Transporters.P-P-bond hydrolysis-driven transporters.General Secretory Pathway (Sec)
VIT_14s0006g03200					-1.1709		29.6	protein.folding	chaperonin, putative | chr3:528574-532582 REVERSE	Chaperonin	Metabolism.Primary metabolism.Protein metabolism and modification.Protein folding.Chaperone-mediated protein folding
VIT_17s0000g03040						-1.03136	29.6	protein.folding	chaperonin, putative | chr3:6232126-6234060 FORWARD	Chaperonin	Metabolism.Primary metabolism.Protein metabolism and modification.Protein folding.Chaperone-mediated protein folding
VIT_18s0122g00890					-1.46164		29.7	protein.glycosylation	ribophorin I family protein | chr1:28658554-28661710 REVERSE	Oligosaccharyltransferase complex subunit alpha (ribophorin I)	Metabolism.Primary metabolism.Carbohydrate metabolism.Oligosaccharide metabolism.N-Glycan metabolism.N-Glycan biosynthesis
VIT_09s0054g00370		-0.960459					29.7.3	protein.glycosylation.mannosyl-oligosaccharide alpha-1,2-mannosidase	mannosyl-oligosaccharide 1,2-alpha-mannosidase, putative | chr1:19128144-19132318 REVERSE	Mannosyl-oligosaccharide 1,2-alpha-mannosidase IA	Metabolism.Primary metabolism.Carbohydrate metabolism.Oligosaccharide metabolism.N-Glycan metabolism.N-Glycan biosynthesis
VIT_01s0011g02150					1.56343		29.8	protein.assembly and cofactor ligation	Symbols: HCF136 | HCF136; protein binding | chr5:7778121-7780628 FORWARD	Photosystem II stability/assembly factor, chloroplast (HCF136)	Metabolism.Primary metabolism.Generation of metabolite precursors and energy.Photosynthesis.Photosystem II
VIT_16s0039g02540					1.1632		29.8	protein.assembly and cofactor ligation	Symbols: ENH1 | ENH1 (enhancer of sos3-1); electron carrier/ metal ion binding / protein binding | chr5:5649193-5651158 FORWARD	Rubredoxin	Metabolism.Primary metabolism.Lipid metabolism.Fatty acid metabolism
