## Supplemental Table S7 for "Proteomic and metabolomic profiling underlines the stage- and time-dependent effects of high temperature on grape berry metabolism"

### Sheet: Feuil1
DAPs from the "Stress" functional category
id	g1.lfc	g7.lfc	v1.lfc	v7.lfc	r1.lfc	r7.lfc	BINCODE	NAME	DESCRIPTION	Functional annotation	Functional category 1
VIT_01s0011g00950		-0.847793					20.1	stress.biotic	Symbols: RPM1, RPS3 | RPM1 (RESISTANCE TO P. SYRINGAE PV MACULICOLA 1); nucleotide binding / protein binding | chr3:2225952-2229024 REVERSE	RPM1 (resistance to p. syringae pv maculicola 1)	Response to stimulus.Stress response.Biotic stress response.Plant-pathogen interaction
VIT_05s0094g00240				2.31005			20.1	stress.biotic	Symbols: ATEP3, ATCHITIV, CHIV | ATEP3; chitinase | chr3:20145910-20147063 FORWARD	Chitinase, class IV [Vitis vinifera]	Metabolism.Primary metabolism.Carbohydrate metabolism.Monosaccharide metabolism.Amino sugar metabolism
VIT_14s0081g00020					1.06517	0.82	20.1	stress.biotic	Symbols: PR4, HEL, PR-4 | PR4 (PATHOGENESIS-RELATED 4); chitin binding | chr3:1285524-1286562 REVERSE	Pathogenesis-related protein-4 (Chitinase )	Metabolism.Primary metabolism.Carbohydrate metabolism.Monosaccharide metabolism.Amino sugar metabolism
VIT_06s0004g00980			-1.97911				20.1.7	stress.biotic.PR-proteins	disease resistance response | chr1:20597869-20598708 REVERSE	Dirigent protein pDIR9	Response to stimulus.Stress response.Biotic stress response
VIT_13s0064g01790				-2.75322			20.1.7	stress.biotic.PR-proteins	disease resistance protein (NBS-LRR class), putative | chr3:4857940-4861247 FORWARD	R protein MLA10	Response to stimulus.Stress response.Biotic stress response.Plant-pathogen interaction.R proteins from Plant-pathogen interaction
VIT_18s0089g00010					-1.59527		20.1.7	stress.biotic.PR-proteins	disease resistance protein-related / LRR protein-related | chr1:12177777-12179413 FORWARD	Disease resistance protein	Diverse functions.Gene family with diverse functions.NBS-LRR superfamily
VIT_02s0025g04290				2.29706			20.2	stress.abiotic	Symbols: ATOSM34 | ATOSM34 (osmotin 34) | chr4:7024856-7026146 REVERSE	Thaumatin	Response to stimulus.Stress response
VIT_02s0025g04330					3.05446		20.2	stress.abiotic	Symbols: ATOSM34 | ATOSM34 (osmotin 34) | chr4:7024856-7026146 REVERSE	Thaumatin VVTL1 [Vitis vinifera]	Response to stimulus.Stress response
VIT_13s0019g02840	2.63834		2.29768				20.2.1	stress.abiotic.heat	Symbols: ATHSP17.4, HSP17.4 | ATHSP17.4 | chr3:16984118-16984841 REVERSE	Heat shock protein 18.2 kDa class I	Metabolism.Primary metabolism.Protein metabolism and modification.Protein folding.Chaperone-mediated protein folding.HSP-mediated protein folding
VIT_19s0085g01050	2.48126		4.04069				20.2.1	stress.abiotic.heat	17.6 kDa class I small heat shock protein (HSP17.6C-CI) (AA 1-156) | chr1:19980462-19981109 FORWARD	Heat shock protein 17.6 kDa class I	Metabolism.Primary metabolism.Protein metabolism and modification.Protein folding.Chaperone-mediated protein folding.HSP-mediated protein folding
VIT_08s0058g00210	2.17527						20.2.1	stress.abiotic.heat	Symbols: HSP18.2 | HSP18.2 (heat shock protein 18.2) | chr5:24062577-24063277 FORWARD	Chaperone	Metabolism.Primary metabolism.Protein metabolism and modification.Protein folding.Chaperone-mediated protein folding
VIT_16s0050g01150	1.95115		3.8309			1.18784	20.2.1	stress.abiotic.heat	Symbols: HSP81-1, ATHS83, HSP81.1, HSP83, ATHSP90.1 | ATHSP90.1 (HEAT SHOCK PROTEIN 90.1); ATP binding / unfolded protein binding | chr5:21352399-21355361 FORWARD	Heat shock protein 90-1	Metabolism.Primary metabolism.Protein metabolism and modification.Protein folding.Chaperone-mediated protein folding.HSP-mediated protein folding
VIT_13s0019g03160	1.7771		2.67748				20.2.1	stress.abiotic.heat	17.6 kDa class I small heat shock protein (HSP17.6C-CI) (AA 1-156) | chr1:19980462-19981109 FORWARD	Heat shock protein 17.6 kDa class I	Metabolism.Primary metabolism.Protein metabolism and modification.Protein folding.Chaperone-mediated protein folding.HSP-mediated protein folding
VIT_04s0008g01570	1.41361	3.05003	2.57003		4.21507		20.2.1	stress.abiotic.heat	Symbols: HSP17.6II | HSP17.6II (17.6 KDA CLASS II HEAT SHOCK PROTEIN) | chr5:3882237-3882938 REVERSE	Heat shock protein 17.6 kDa class II	Metabolism.Primary metabolism.Protein metabolism and modification.Protein folding.Chaperone-mediated protein folding.HSP-mediated protein folding
VIT_18s0041g01230	1.15781		2.05951	5.30331			20.2.1	stress.abiotic.heat	Symbols: CPHSC70-2EAT SHOCK PROTEIN 70-2, HSC70-7 | CPHSC70-2EAT SHOCK PROTEIN 70-2 (CHLOROPLAST HEAT SHOCK PROTEIN 70-2); ATP binding / unfolded protein binding | chr5:20303414-20306469 FORWARD	Heat shock protein 70	Metabolism.Primary metabolism.Protein metabolism and modification.Protein folding.Chaperone-mediated protein folding.HSP-mediated protein folding
VIT_17s0000g07190		1.59345	1.51			0.98	20.2.1	stress.abiotic.heat	Symbols: ATHSP101, HSP101, HOT1 | ATHSP101 (ARABIDOPSIS THALIANA HEAT SHOCK PROTEIN 101); ATP binding / ATPase/ nucleoside-triphosphatase/ nucleotide binding / protein binding | chr1:27936508-27940190 REVERSE	Heat shock protein 101	Metabolism.Primary metabolism.Protein metabolism and modification.Protein folding.Chaperone-mediated protein folding.HSP-mediated protein folding
VIT_14s0108g01500		0.789341	1.58				20.2.1	stress.abiotic.heat	Symbols: APG6, CLPB3, CLPB-P | CLPB3 (CASEIN LYTIC PROTEINASE B3); ATP binding / ATPase/ nucleoside-triphosphatase/ nucleotide binding / protein binding | chr5:5014212-5018347 REVERSE	APG6/CLPB-P/CLPB3	Transport overview.Incompletely characterized transport systems.Recognized transporters of unknown biochemical mechanism.Type VI Symbiosis/Virulence Sec Ptw
VIT_16s0098g01060			4.99665				20.2.1	stress.abiotic.heat	Symbols: HSP21 | HSP21 (HEAT SHOCK PROTEIN 21) | chr4:13818870-13819971 REVERSE	Heat shock protein 26a, chloroplast	Metabolism.Primary metabolism.Protein metabolism and modification.Protein folding.Chaperone-mediated protein folding.HSP-mediated protein folding		Poly-adenylate binding protein, unique domain
VIT_05s0020g03330			4.04103				20.2.1	stress.abiotic.heat	Symbols: HSP70T-2 | HSP70T-2 (HEAT-SHOCK PROTEIN 70T-2); ATP binding | chr2:13651510-13653920 REVERSE	Heat shock protein 70	Metabolism.Primary metabolism.Protein metabolism and modification.Protein folding.Chaperone-mediated protein folding.HSP-mediated protein folding
VIT_15s0046g01560			4.02871				20.2.1	stress.abiotic.heat	Symbols: BAG6, ATBAG6 | BAG6 (BCL-2-ASSOCIATED ATHANOGENE 6); calmodulin binding / protein binding | chr2:18986133-18989947 FORWARD	Unknown protein	Unknown
VIT_02s0154g00480			3.21915				20.2.1	stress.abiotic.heat	Symbols: ATHSP23.6-MITO | ATHSP23.6-MITO (MITOCHONDRION-LOCALIZED SMALL HEAT SHOCK PROTEIN 23.6) | chr4:12917017-12918053 FORWARD	Heat shock protein MTSHP	Metabolism.Primary metabolism.Protein metabolism and modification.Protein folding.Chaperone-mediated protein folding.HSP-mediated protein folding
VIT_10s0003g00260			3.01853		1.02		20.2.1	stress.abiotic.heat	DNAJ heat shock family protein | chr2:8848130-8850010 REVERSE	DnaJ homolog, subfamily B, member 4	Transport overview.Primary Active Transporters.P-P-bond hydrolysis-driven transporters.General Secretory Pathway (Sec)
VIT_01s0010g02290			2.87514				20.2.1	stress.abiotic.heat	Symbols: HSP21 | HSP21 (HEAT SHOCK PROTEIN 21) | chr4:13818870-13819971 REVERSE	Heat shock protein 26a, chloroplast	Metabolism.Primary metabolism.Protein metabolism and modification.Protein folding.Chaperone-mediated protein folding.HSP-mediated protein folding
VIT_02s0025g00280			2.84006		1.30254	1.92	20.2.1	stress.abiotic.heat	Symbols: HSP81-1, ATHS83, HSP81.1, HSP83, ATHSP90.1 | ATHSP90.1 (HEAT SHOCK PROTEIN 90.1); ATP binding / unfolded protein binding | chr5:21352399-21355361 FORWARD	Heat shock protein 90-1	Metabolism.Primary metabolism.Protein metabolism and modification.Protein folding.Chaperone-mediated protein folding.HSP-mediated protein folding
VIT_11s0037g00510			2.64966	1.22		1.21	20.2.1	stress.abiotic.heat	Symbols: HSP70 | HSP70 (heat shock protein 70); ATP binding | chr3:3991261-3993792 REVERSE	Heat shock protein 70	Metabolism.Primary metabolism.Protein metabolism and modification.Protein folding.Chaperone-mediated protein folding.HSP-mediated protein folding
VIT_18s0089g01270			2.64494				20.2.1	stress.abiotic.heat	Symbols: ATHSP22.0 | ATHSP22.0 | chr4:6370343-6371291 FORWARD	Heat shock protein precursor 22.0 kDa class IV	Metabolism.Primary metabolism.Protein metabolism and modification.Protein folding.Chaperone-mediated protein folding.HSP-mediated protein folding
VIT_13s0019g02930			2.59437				20.2.1	stress.abiotic.heat	Symbols: HSP18.2 | HSP18.2 (heat shock protein 18.2) | chr5:24062577-24063277 FORWARD	Heat shock protein 17.6 kDa class I	Metabolism.Primary metabolism.Protein metabolism and modification.Protein folding.Chaperone-mediated protein folding.HSP-mediated protein folding
VIT_04s0008g01590			2.47187				20.2.1	stress.abiotic.heat	Symbols: HSP17.6II | HSP17.6II (17.6 KDA CLASS II HEAT SHOCK PROTEIN) | chr5:3882237-3882938 REVERSE	Heat shock protein 17.6 kDa class II	Metabolism.Primary metabolism.Protein metabolism and modification.Protein folding.Chaperone-mediated protein folding.HSP-mediated protein folding
VIT_06s0004g04470			2.44572	1.14			20.2.1	stress.abiotic.heat	Symbols: HSC70-1, HSP70-1, AT-HSC70-1, HSC70 | HSC70-1 (HEAT SHOCK COGNATE PROTEIN 70-1); ATP binding | chr5:553745-556442 REVERSE	Heat shock protein 70	Metabolism.Primary metabolism.Protein metabolism and modification.Protein folding.Chaperone-mediated protein folding.HSP-mediated protein folding
VIT_06s0004g05770			2.11472				20.2.1	stress.abiotic.heat	17.6 kDa class I small heat shock protein (HSP17.6B-CI) | chr2:12633091-12633805 REVERSE	Heat shock protein 17.6 kDa class I	Metabolism.Primary metabolism.Protein metabolism and modification.Protein folding.Chaperone-mediated protein folding.HSP-mediated protein folding
VIT_04s0008g01530			1.99134				20.2.1	stress.abiotic.heat	Symbols: HSP17.6II | HSP17.6II (17.6 KDA CLASS II HEAT SHOCK PROTEIN) | chr5:3882237-3882938 REVERSE	Small molecular heat shock protein 17.5	Metabolism.Primary metabolism.Protein metabolism and modification.Protein folding.Chaperone-mediated protein folding.HSP-mediated protein folding
VIT_06s0080g01230			1.8332				20.2.1	stress.abiotic.heat	Symbols: ATJ3, ATJ | ATJ3; protein binding | chr3:15868794-15871256 REVERSE	DnaJ homolog, subfamily A, member 2	Transport overview.Primary Active Transporters.P-P-bond hydrolysis-driven transporters.General Secretory Pathway (Sec)
VIT_13s0019g03170			1.76237				20.2.1	stress.abiotic.heat	Symbols: ATHSP17.4, HSP17.4 | ATHSP17.4 | chr3:16984118-16984841 REVERSE	Heat shock protein 16.9 kDa class I	Metabolism.Primary metabolism.Protein metabolism and modification.Protein folding.Chaperone-mediated protein folding.HSP-mediated protein folding
VIT_09s0002g00640			1.72231				20.2.1	stress.abiotic.heat	17.4 kDa class III heat shock protein (HSP17.4-CIII) | chr1:20179422-20180281 REVERSE	Small heat stress protein class CIII	Metabolism.Primary metabolism.Protein metabolism and modification.Protein folding.Chaperone-mediated protein folding.HSP-mediated protein folding
VIT_04s0008g05870			1.43353				20.2.1	stress.abiotic.heat	Symbols: HSP98.7, CLPB-M, CLPB4 | CLPB4 (CASEIN LYTIC PROTEINASE B4); ATP binding / ATPase/ nucleoside-triphosphatase/ nucleotide binding / protein binding | chr2:10697703-10702152 REVERSE	CLPB-M/CLPB4/HSP98.7	Transport overview.Incompletely characterized transport systems.Recognized transporters of unknown biochemical mechanism.Type VI Symbiosis/Virulence Sec Ptw
VIT_12s0057g00670			1.38014				20.2.1	stress.abiotic.heat	ATP binding | chr3:2479548-2484194 FORWARD	Heat shock protein 90C	Metabolism.Primary metabolism.Protein metabolism and modification.Protein folding.Chaperone-mediated protein folding.HSP-mediated protein folding
VIT_03s0097g00530			1.35472				20.2.1	stress.abiotic.heat	Symbols: MTHSC70-2, HSC70-5 | MTHSC70-2 (MITOCHONDRIAL HSP70 2); ATP binding | chr5:2975548-2978750 FORWARD	Molecular chaperone DnaK	Metabolism.Primary metabolism.Nucleobase, nucleoside, nucleotide, nucleic acid metabolism.Nucleic acid metabolism.RNA metabolism.RNA catabolism
VIT_08s0007g00130			1.06441				20.2.1	stress.abiotic.heat	Symbols: HSP70 | HSP70 (heat shock protein 70); ATP binding | chr3:3991261-3993792 REVERSE	Heat shock protein 70	Metabolism.Primary metabolism.Protein metabolism and modification.Protein folding.Chaperone-mediated protein folding.HSP-mediated protein folding
VIT_09s0002g04680				1.15171			20.2.1	stress.abiotic.heat	Symbols: HSP91 | HSP91; ATP binding | chr1:30063478-30067547 REVERSE	Heat shock protein 91	Metabolism.Primary metabolism.Protein metabolism and modification.Protein folding.Chaperone-mediated protein folding.HSP-mediated protein folding
VIT_13s0019g02780					1.5334		20.2.1	stress.abiotic.heat	Symbols: ATHSP17.4, HSP17.4 | ATHSP17.4 | chr3:16984118-16984841 REVERSE	Heat shock protein 17.6 kDa class I	Metabolism.Primary metabolism.Protein metabolism and modification.Protein folding.Chaperone-mediated protein folding.HSP-mediated protein folding
VIT_17s0000g03310					-0.868048		20.2.1	stress.abiotic.heat	Symbols: cpHsc70-1 | cpHsc70-1 (chloroplast heat shock protein 70-1); ATP binding | chr4:12589988-12593630 FORWARD	Heat shock protein 70	Metabolism.Primary metabolism.Protein metabolism and modification.Protein folding.Chaperone-mediated protein folding.HSP-mediated protein folding
VIT_03s0038g04420						-1.2765	20.2.1	stress.abiotic.heat	DNAJ heat shock N-terminal domain-containing protein | chr4:18233485-18236064 REVERSE	DnaJ homolog, subfamily A, member 2	Transport overview.Primary Active Transporters.P-P-bond hydrolysis-driven transporters.General Secretory Pathway (Sec)
VIT_08s0040g02090						-1.61047	20.2.1	stress.abiotic.heat	Symbols: ATP58IPK | ATP58IPK (ARABIDOPSIS HOMOLOG OF MAMALLIAN P58IPK); binding / heat shock protein binding | chr5:750109-752805 FORWARD	DnaJ homolog, subfamily C, member 3	Transport overview.Primary Active Transporters.P-P-bond hydrolysis-driven transporters.General Secretory Pathway (Sec)
VIT_02s0012g00580	-1.78769						20.2.3	stress.abiotic.drought/salt	dehydration-responsive family protein | chr4:10012361-10015815 REVERSE	Ankyrin protein kinase	Diverse functions.Gene family with diverse functions.Ankyrin domain family
VIT_02s0033g01120		-1.52454	-1.61		-1.43		20.2.3	stress.abiotic.drought/salt	dehydration-responsive protein, putative | chr1:11430222-11433699 FORWARD	Dehydration-responsive protein	Response to stimulus.Stress response.Abiotic stress response.Drought stress response
VIT_05s0049g01180		-1.65773	-1.37				20.2.3	stress.abiotic.drought/salt	dehydration-responsive protein-related | chr4:8267660-8271121 REVERSE	Ankyrin	Diverse functions.Gene family with diverse functions.Ankyrin domain family
VIT_10s0003g04180			-1.16744				20.2.3	stress.abiotic.drought/salt	Symbols: ERD4 | ERD4 (early-responsive to dehydration 4) | chr1:10715665-10718997 FORWARD	Early-responsive to dehydration stress protein (ERD4)	Response to stimulus.Stress response.Abiotic stress response.Drought stress response
VIT_10s0116g00940			-1.39033				20.2.3	stress.abiotic.drought/salt	early-responsive to dehydration protein-related / ERD protein-related | chr4:11715824-11719792 REVERSE	Early-responsive to dehydration protein / ERD protein	Response to stimulus.Stress response.Abiotic stress response.Drought stress response
VIT_18s0001g01270			-4.86599				20.2.3	stress.abiotic.drought/salt	dehydration-responsive protein-related | chr5:25624037-25628559 FORWARD	Ankyrin	Diverse functions.Gene family with diverse functions.Ankyrin domain family
VIT_04s0008g03930					-2.1327		20.2.3	stress.abiotic.drought/salt	Symbols: RD22 | RD22; nutrient reservoir | chr5:8914233-8916800 REVERSE	RD22	Response to stimulus.Stress response.Abiotic stress response.Drought stress response
VIT_08s0007g08390		-1.23782					20.2.99	stress.abiotic.unspecified	ozone-responsive stress-related protein, putative | chr1:73931-74737 REVERSE	Ozone-responsive stress protein	Response to stimulus.Stress response.Abiotic stress response.Oxidative stress response
VIT_01s0026g00570			-1.18265				20.2.99	stress.abiotic.unspecified	Symbols: MLP423 | MLP423 (MLP-LIKE PROTEIN 423) | chr1:8500451-8501520 REVERSE	Bet v I allergen	Response to stimulus.Stress response.Biotic stress response
VIT_00s0527g00030			-3.54639				20.2.99	stress.abiotic.unspecified	Symbols: AGP31 | AGP31 (arabinogalactan-protein 31) | chr1:9889125-9890993 REVERSE	Arabinogalactan protein AGP31	Cellular process.Cellular component organization and biogenesis.Cell wall organization and biogenesis.Cell wall structural protein
VIT_01s0011g05190					-1.3936		20.2.99	stress.abiotic.unspecified	Symbols: MLP28 | MLP28 (MLP-LIKE PROTEIN 28) | chr1:26709947-26711462 REVERSE	Bet v I allergen	Response to stimulus.Stress response.Biotic stress response
