## Supplemental Table S8 for "Proteomic and metabolomic profiling underlines the stage- and time-dependent effects of high temperature on grape berry metabolism"

### Sheet: Feuil1
DAPs from the "Secondary metabolism" category
id	gene/protein expression level	g1.lfc	g7.lfc	v1.lfc	v7.lfc	r1.lfc	r7.lfc	BINCODE	NAME	DESCRIPTION	Functional annotation
VIT_04s0008g02250	protein			-1.69222				16.1	secondary metabolism.isoprenoids	Symbols: FDH, KCS10 | KCS10 (3-KETOACYL-COA SYNTHASE 10); acyltransferase/ catalytic/ transferase, transferring acyl groups other than amino-acyl groups | chr2:11170418-11173142 REVERSE	Beta-ketoacyl-CoA synthase
	gene	0.274634	0.216429	-0.084243	-0.0203884	-1.27214	0.0141891
VIT_06s0004g02900	protein		-0.966848					16.1.1.6	secondary metabolism.isoprenoids.non-mevalonate pathway.HDS	Symbols: GCPE, ISPG, CSB3, CLB4, HDS | HDS (4-HYDROXY-3-METHYLBUT-2-ENYL DIPHOSPHATE SYNTHASE); 4 iron, 4 sulfur cluster binding / 4-hydroxy-3-methylbut-2-en-1-yl diphosphate synthase | chr5:24358966-24363485 FORWARD	Hydroxymethylbutenyl 4-diphosphate synthase
VIT_12s0057g01200	protein						-1.18508	16.1.2.1	secondary metabolism.isoprenoids.mevalonate pathway.acetyl-CoA C-acyltransferase	Symbols: EMB1276, ACAT2 | ACAT2 (ACETOACETYL-COA THIOLASE 2); acetyl-CoA C-acetyltransferase/ catalytic | chr5:19552142-19555529 REVERSE	Acetyl-CoA acetyltransferase, cytosolic 1
VIT_19s0015g01010	protein		-1.23355					16.1.2.9	secondary metabolism.isoprenoids.mevalonate pathway.farnesyl pyrophosphate synthetase	Symbols: FPS2 | FPS2 (FARNESYL DIPHOSPHATE SYNTHASE 2); dimethylallyltranstransferase/ geranyltranstransferase | chr4:9648527-9650912 REVERSE	Farnesyl diphosphate synthase
VIT_12s0028g00710	protein						-1.13168	16.1.3.1	secondary metabolism.isoprenoids.tocopherol biosynthesis.hydroxyphenylpyruvate dioxygenase	Symbols: PDS1, HPD | PDS1 (PHYTOENE DESATURATION 1); 4-hydroxyphenylpyruvate dioxygenase | chr1:2011885-2013545 REVERSE	4-hydroxyphenylpyruvate dioxygenase
VIT_13s0064g00810	protein				0.918661			16.1.4.10	secondary metabolism.isoprenoids.carotenoids.carotenoid cleavage dioxygenase	Symbols: CCD1, ATCCD1, ATNCED1, NCED1 | CCD1 (CAROTENOID CLEAVAGE DIOXYGENASE 1); 9-cis-epoxycarotenoid dioxygenase | chr3:23452911-23456078 FORWARD	9,10[9',10']carotenoid cleavage dioxygenase [Vitis vinifera]
VIT_09s0054g01220	protein	-1.18296						16.1.5	secondary metabolism.isoprenoids.terpenoids	beta-amyrin synthase, putative | chr1:29684432-29688673 REVERSE	Cycloartenol synthase
	gene	0.0714321	-1.53002	1.60652	1.63074	0.26822	0.877288
VIT_06s0004g02620	protein		-2.16881					16.2.1.1	secondary metabolism.phenylpropanoids.lignin biosynthesis.PAL	Symbols: pal1, ATPAL1 | pal1 (Phe ammonia lyase 1); phenylalanine ammonia-lyase | chr2:15557376-15560363 REVERSE	Phenylalanine ammonia-lyase
	gene	-0.605638	-1.80527	-1.01252	-0.334868	-1.39033	-1.47947
VIT_08s0040g01710	protein			2.3877				16.2.1.1	secondary metabolism.phenylpropanoids.lignin biosynthesis.PAL	Symbols: pal1, ATPAL1 | pal1 (Phe ammonia lyase 1); phenylalanine ammonia-lyase | chr2:15557376-15560363 REVERSE	Phenylalanine ammonia-lyase
	gene	0.547978	2.79338	1.05382	-1.18946	1.70234	-1.28777		16.2.1.1	secondary metabolism.phenylpropanoids.lignin biosynthesis.PAL	Symbols: pal1, ATPAL1 | pal1 (Phe ammonia lyase 1); phenylalanine ammonia-lyase | chr2:15557376-15560363 REVERSE
VIT_13s0019g04460	protein					-1.56953		16.2.1.1	secondary metabolism.phenylpropanoids.lignin biosynthesis.PAL	Symbols: pal1, ATPAL1 | pal1 (Phe ammonia lyase 1); phenylalanine ammonia-lyase | chr2:15557376-15560363 REVERSE	Phenylalanine ammonia-lyase 2 (PAL2)
	gene	-0.152769	1.51774	-0.159678	-0.0853989	-0.376564	-0.33084
VIT_03s0180g00260	protein			1.74609				16.2.1.10	secondary metabolism.phenylpropanoids.lignin biosynthesis.CAD	Symbols: CAD5, ATCAD5, CAD-5 | ATCAD5 (CINNAMYL ALCOHOL DEHYDROGENASE 5); cinnamyl-alcohol dehydrogenase | chr4:16386727-16388722 REVERSE	Cinnamyl alcohol dehydrogenase
VIT_02s0025g03100	protein			1.39042				16.2.1.10	secondary metabolism.phenylpropanoids.lignin biosynthesis.CAD	Symbols: ATCAD1, CAD1 | cinnamyl-alcohol dehydrogenase, putative | chr1:27359232-27361016 REVERSE	Cinnamyl alcohol dehydrogenase
VIT_00s0615g00030	protein				1.78587			16.2.1.10	secondary metabolism.phenylpropanoids.lignin biosynthesis.CAD	Symbols: ELI3-2, ELI3, ATCAD8, CAD-B2 | ELI3-2 (ELICITOR-ACTIVATED GENE 3-2); aryl-alcohol dehydrogenase/ mannitol dehydrogenase | chr4:17855876-17857639 FORWARD	Cinnamyl alcohol dehydrogenase
	gene	-0.0181728	-0.107212	0.819301	0.583632	2.66409	2.00691
VIT_00s0371g00050	protein				1.41283			16.2.1.10	secondary metabolism.phenylpropanoids.lignin biosynthesis.CAD	Symbols: ELI3-2, ELI3, ATCAD8, CAD-B2 | ELI3-2 (ELICITOR-ACTIVATED GENE 3-2); aryl-alcohol dehydrogenase/ mannitol dehydrogenase | chr4:17855876-17857639 FORWARD	Mannitol dehydrogenase
	gene	-0.745974	-2.98791	-0.558925	-0.534904	-0.644279	-0.093269
VIT_00s1389g00010	protein						-1.6949	16.2.1.10	secondary metabolism.phenylpropanoids.lignin biosynthesis.CAD	Symbols: ELI3-2, ELI3, ATCAD8, CAD-B2 | ELI3-2 (ELICITOR-ACTIVATED GENE 3-2); aryl-alcohol dehydrogenase/ mannitol dehydrogenase | chr4:17855876-17857639 FORWARD	Cinnamyl alcohol dehydrogenase
	gene	-0.292245	-2.05402	-0.257385	-0.352374	-0.389526	-0.126238
VIT_06s0004g08150	protein		-1.21399					16.2.1.2	secondary metabolism.phenylpropanoids.lignin biosynthesis.C4H	Symbols: ATC4H, C4H, CYP73A5 | C4H (CINNAMATE-4-HYDROXYLASE); trans-cinnamate 4-monooxygenase | chr2:12993663-12995770 REVERSE	Trans-cinnamate 4-monooxygenase
VIT_11s0052g01090	protein			2.75423				16.2.1.3	secondary metabolism.phenylpropanoids.lignin biosynthesis.4CL	Symbols: 4CL1, 4CL.1, AT4CL1 | 4CL1 (4-COUMARATE:COA LIGASE 1); 4-coumarate-CoA ligase | chr1:19158752-19161552 REVERSE	4-coumarate-CoA ligase 2
	gene	-0.0373196	1.08995	0.777066	-0.911758	0.812618	-0.803054
VIT_09s0018g01190	protein	2.69814						16.2.1.4	secondary metabolism.phenylpropanoids.lignin biosynthesis.HCT	Symbols: HCT | HCT (HYDROXYCINNAMOYL-COA SHIKIMATE/QUINATE HYDROXYCINNAMOYL TRANSFERASE); quinate O-hydroxycinnamoyltransferase/ shikimate O-hydroxycinnamoyltransferase/ transferase | chr5:19836299-19838162 REVERSE	Anthranilate N-benzoyltransferase
VIT_16s0098g00850	protein			1.97915				16.2.1.9	secondary metabolism.phenylpropanoids.lignin biosynthesis.COMT	Symbols: ATOMT1, OMT1 | ATOMT1 (O-METHYLTRANSFERASE 1); caffeate O-methyltransferase/ myricetin 3-O-methyltransferase/ quercetin 3-O-methyltransferase | chr5:21981996-21984363 FORWARD	Caffeic acid O-methyltransferase
VIT_06s0009g00850	protein	-1.4996						16.4.1	secondary metabolism.N misc.alkaloid-like	strictosidine synthase family protein | chr1:2682127-2684100 REVERSE	Strictosidine synthase
VIT_05s0077g01060	protein			-1.91521				16.4.2.1	secondary metabolism.N misc.betaine.betaine-aldehyde dehydrogenase	Symbols: ALDH22a1 | ALDH22a1 (Aldehyde Dehydrogenase 22a1); 3-chloroallyl aldehyde dehydrogenase/ oxidoreductase | chr3:2095105-2099151 REVERSE	Betaine-aldehyde dehydrogenase
VIT_02s0033g00700	protein				3.82947			16.5.1.3.3	secondary metabolism.sulfur-containing.glucosinolates.degradation.nitrilase	Symbols: NIT4 | NIT4 (NITRILASE 4); 3-cyanoalanine hydratase/ cyanoalanine nitrilase/ indole-3-acetonitrile nitrilase/ nitrilase/ nitrile hydratase | chr5:7379199-7381935 FORWARD	Nitrilase
VIT_06s0080g00940	protein				1.99351			16.5.1.3.3	secondary metabolism.sulfur-containing.glucosinolates.degradation.nitrilase	Symbols: NIT4 | NIT4 (NITRILASE 4); 3-cyanoalanine hydratase/ cyanoalanine nitrilase/ indole-3-acetonitrile nitrilase/ nitrilase/ nitrile hydratase | chr5:7379199-7381935 FORWARD	Nitrilase 4 (NIT4)
VIT_00s0218g00150	protein					-0.980599		16.8.1.12	secondary metabolism.flavonoids.anthocyanins.anthocyanidin 3-O-glucosyltransferase	UDP-glucoronosyl/UDP-glucosyl transferase family protein | chr5:26198304-26199827 REVERSE	UDP-rhamnose/rhamnosyltransferase
	gene	-0.139161	0.0354259	-1.00465	-0.595279	-0.423246	-0.441285
VIT_01s0011g06460	protein					-1.5968		16.8.2	secondary metabolism.flavonoids.chalcones	aldo/keto reductase, putative | chr1:22068033-22070588 REVERSE	Deoxymugineic acid synthase
	gene	-0.208553	-1.38322	-0.59309	-0.0973298	-0.882684	-1.03353
VIT_18s0001g12800	protein		-1.66595					16.8.3.1	secondary metabolism.flavonoids.dihydroflavonols.dihydrokaempferol 4-reductase	Symbols: DFR, TT3, M318 | DFR (DIHYDROFLAVONOL 4-REDUCTASE); dihydrokaempferol 4-reductase | chr5:17164141-17165918 REVERSE	Dihydroflavonol 4-reductase
VIT_18s0001g14310	protein						-2.25792	16.8.3.2	secondary metabolism.flavonoids.dihydroflavonols.flavanone 3-dioxygenase	Symbols: F3H, TT6, F3H | F3H (FLAVANONE 3-HYDROXYLASE); naringenin 3-dioxygenase | chr3:19025264-19026939 FORWARD	Flavonone- 3-hydroxylase
VIT_06s0009g02860	protein		-1.3701					16.8.3.3	secondary metabolism.flavonoids.dihydroflavonols.flavonoid 3-monooxygenase	Symbols: TT7, CYP75B1, D501 | TT7 (TRANSPARENT TESTA 7); flavonoid 3-monooxygenase/ oxygen binding | chr5:2560394-2563109 FORWARD	flavonoid 3',5'-hydroxylase [Vitis vinifera]
	gene	-0.530353	-2.51183	0.0144172	0.163937	-0.97437	-0.15433
VIT_17s0000g07210	protein		-6.61159					16.8.3.3	secondary metabolism.flavonoids.dihydroflavonols.flavonoid 3-monooxygenase	Symbols: TT7, CYP75B1, D501 | TT7 (TRANSPARENT TESTA 7); flavonoid 3-monooxygenase/ oxygen binding | chr5:2560394-2563109 FORWARD	flavonoid 3'-hydroxylase [Vitis vinifera]
VIT_03s0038g04700	protein					-1.72349		16.8.5	secondary metabolism.flavonoids.isoflavonols	isoflavone reductase, putative | chr4:18265885-18267829 REVERSE	Isoflavone reductase
	gene	-0.876578	-2.64131	-0.0206015	-0.738979	-0.0572902	-0.976991
VIT_15s0046g03340	protein					-1.17856		16.99	secondary metabolism.unspecified	Symbols: CAC3 | CAC3; acetyl-CoA carboxylase | chr2:15917093-15921170 FORWARD	Acetyl co-enzyme A carboxylase carboxyltransferase alpha subunit
