## Supplemental Table S9 for "Proteomic and metabolomic profiling underlines the stage- and time-dependent effects of high temperature on grape berry metabolism"

### Sheet: Feuil1
DAPs from carbohydrate/energy metabolism categories
id	g1.lfc	g7.lfc	v1.lfc	v7.lfc	r1.lfc	r7.lfc	BINCODE	NAME	DESCRIPTION	Functional annotation	Functional category 1
VIT_14s0006g01410						-1.16853	2.2.1.1	major CHO metabolism.degradation.sucrose.fructokinase	pfkB-type carbohydrate kinase family protein | chr1:24778271-24780629 FORWARD	fructokinase-2	Metabolism.Primary metabolism.Carbohydrate metabolism.Monosaccharide metabolism.Fructose and mannose metabolism
VIT_18s0001g14230			-3.50859				2.2.1.4	major CHO metabolism.degradation.sucrose.hexokinase	Symbols: HXK3 | HXK3 (HEXOKINASE 3); ATP binding / fructokinase/ glucokinase/ hexokinase | chr1:17616107-17618894 REVERSE	Hexokinase	Metabolism.Primary metabolism.Carbohydrate metabolism.Glycolysis Gluconeogenesis
VIT_11s0016g03070						-0.924376	2.2.1.4	major CHO metabolism.degradation.sucrose.hexokinase	Symbols: ATHXK1, GIN2, HXK1 | HXK1 (HEXOKINASE 1); ATP binding / fructokinase/ glucokinase/ hexokinase | chr4:14352037-14355103 REVERSE	Hexokinase-2	Metabolism.Primary metabolism.Carbohydrate metabolism.Glycolysis Gluconeogenesis
VIT_05s0077g01930			2.80304				2.2.1.5	major CHO metabolism.degradation.sucrose.Susy	Symbols: SUS2, SSA, ATSUS2 | SUS2 (SUCROSE SYNTHASE 2); UDP-glycosyltransferase/ sucrose synthase/ transferase, transferring glycosyl groups | chr5:19943282-19947189 REVERSE	Sucrose synthase	Metabolism.Primary metabolism.Carbohydrate metabolism.Polysaccharide metabolism.Starch and sucrose metabolism
VIT_10s0003g00250		0.740151					2.2.2.2	major CHO metabolism.degradation.starch.starch phosphorylase	Symbols: ATPHS2, PHS2 | PHS2 (ALPHA-GLUCAN PHOSPHORYLASE 2); phosphorylase/ transferase, transferring glycosyl groups | chr3:17301394-17306446 REVERSE	Glucan phosphorylase	Metabolism.Primary metabolism.Carbohydrate metabolism.Polysaccharide metabolism.Starch and sucrose metabolism.Starch biosynthesis catabolism.Starch catabolism
VIT_01s0127g00060		-1.22941				-0.85	2.2.2.3	major CHO metabolism.degradation.starch.glucan water dikinase	Symbols: SEX1, SOP1, SOP, GWD1, GWD | SEX1 (STARCH EXCESS 1); alpha-glucan, water dikinase | chr1:3581034-3590043 REVERSE	Alpha-glucan water dikinase, chloroplast precursor	Transport overview.Accessory factors involved in transport.Auxiliary transport proteins.Phosphotransferase System Enzyme I
VIT_05s0062g00890		-2.28415					2.2.2.3	major CHO metabolism.degradation.starch.glucan water dikinase	Symbols: PWD, OK1, ATGWD3 | ATGWD3; carbohydrate kinase/ catalytic/ phosphoglucan, water dikinase | chr5:9261580-9267729 FORWARD	Alpha-glucan water dikinase isoform 3, Chloroplast	Transport overview.Accessory factors involved in transport.Auxiliary transport proteins.Phosphotransferase System Enzyme I
VIT_07s0031g01540						-1.03452	2.2.2.4	major CHO metabolism.degradation.starch.D enzyme	Symbols: DPE1 | DPE1 (DISPROPORTIONATING ENZYME); 4-alpha-glucanotransferase/ catalytic/ cation binding | chr5:25925173-25928848 REVERSE	4-alpha-glucanotransferase	Metabolism.Primary metabolism.Carbohydrate metabolism.Polysaccharide metabolism.Starch and sucrose metabolism.Starch biosynthesis catabolism.Starch branching
VIT_08s0007g08310		-2.07995			-2	-2.72	3.1.2.2	minor CHO metabolism.raffinose family.raffinose synthases.putative	Symbols: AtSIP2 | AtSIP2 (Arabidopsis thaliana seed imbibition 2); hydrolase, hydrolyzing O-glycosyl compounds | chr3:21288765-21293158 REVERSE	Alkaline alpha galactosidase	Metabolism.Primary metabolism.Carbohydrate metabolism.Monosaccharide metabolism.Galactose metabolism
VIT_11s0016g05770					-1.61103	-1.84	3.1.2.2	minor CHO metabolism.raffinose family.raffinose synthases.putative	Symbols: DIN10 | DIN10 (DARK INDUCIBLE 10); hydrolase, hydrolyzing O-glycosyl compounds | chr5:6833678-6836788 FORWARD	Alkaline alpha galactosidase 2	Metabolism.Primary metabolism.Carbohydrate metabolism.Monosaccharide metabolism.Galactose metabolism
VIT_16s0100g00300			1.17548				3.3	minor CHO metabolism.sugar alcohols	sorbitol dehydrogenase, putative / L-iditol 2-dehydrogenase, putative | chr5:21111445-21113403 FORWARD	Sorbitol dehydrogenase	Metabolism.Primary metabolism.Carbohydrate metabolism.Monosaccharide metabolism.Fructose and mannose metabolism
VIT_14s0108g00270					0.900646		3.5	minor CHO metabolism.others	aldose 1-epimerase family protein | chr5:4908686-4910799 FORWARD	Aldose 1-epimerase	Metabolism.Primary metabolism.Carbohydrate metabolism.Glycolysis Gluconeogenesis
VIT_11s0052g01710					-1.76067	-0.75	3.5.1	minor CHO metabolism.others.Xylose isomerase	xylose isomerase family protein | chr5:23346760-23350039 FORWARD	Xylose isomerase	Metabolism.Primary metabolism.Carbohydrate metabolism.Monosaccharide metabolism.Pentose glucuronate interconversion
VIT_05s0077g00690					-1.17501	-1.02	3.8.1	minor CHO metabolism.galactose.galactokinases	Symbols: GAL1, GALK | GALK; ATP binding / galactokinase | chr3:2048905-2052025 REVERSE	Galactokinase (GAL1)	Metabolism.Primary metabolism.Carbohydrate metabolism.Monosaccharide metabolism.Galactose metabolism
VIT_00s0375g00030			-2.284				3.8.2	minor CHO metabolism.galactose.alpha-galactosidases	Symbols: AtAGAL2 | AtAGAL2 (Arabidopsis thaliana ALPHA-GALACTOSIDASE 2); alpha-galactosidase/ catalytic/ hydrolase, hydrolyzing O-glycosyl compounds | chr5:2690879-2693538 REVERSE	Alpha-galactosidase	Metabolism.Primary metabolism.Carbohydrate metabolism.Monosaccharide metabolism.Galactose metabolism
VIT_10s0071g01100					-1.82782		3.8.2	minor CHO metabolism.galactose.alpha-galactosidases	Symbols: AtAGAL1 | AtAGAL1 (Arabidopsis thaliana ALPHA-GALACTOSIDASE 1); alpha-galactosidase/ catalytic/ hydrolase, hydrolyzing O-glycosyl compounds | chr5:2694677-2697724 REVERSE	Alpha-galactosidase precursor	Metabolism.Primary metabolism.Carbohydrate metabolism.Monosaccharide metabolism.Galactose metabolism
VIT_04s0008g05810					-1.60928		4.1.10	glycolysis.cytosolic branch.non-phosphorylating glyceraldehyde 3-phosphate dehydrogenase (NPGAP-DH)	Symbols: ALDH11A3 | ALDH11A3; 3-chloroallyl aldehyde dehydrogenase/ glyceraldehyde-3-phosphate dehydrogenase (NADP+) | chr2:10327050-10329768 REVERSE	NADP-dependent glyceraldehyde-3-phosphate dehydrogenase	Metabolism.Primary metabolism.Amino acid metabolism.Arginine and proline metabolism.Urea cycle
VIT_08s0056g00200					-1.14425		4.1.13	glycolysis.cytosolic branch.phosphoglycerate mutase	2,3-biphosphoglycerate-independent phosphoglycerate mutase, putative / phosphoglyceromutase, putative | chr3:2608471-2611418 REVERSE	2,3-bisphosphoglycerate-independent phosphoglycerate mutase	Metabolism.Primary metabolism.Carbohydrate metabolism.Glycolysis Gluconeogenesis
VIT_17s0000g04540						-1.77175	4.1.14	glycolysis.cytosolic branch.enolase	enolase, putative | chr1:27839184-27841939 REVERSE	Enolase	Metabolism.Primary metabolism.Carbohydrate metabolism.Glycolysis Gluconeogenesis
VIT_19s0014g01390		-0.743052					4.1.16	glycolysis.cytosolic branch.phospho-enol-pyruvate carboxylase (PEPC)	Symbols: ATPPC3 | ATPPC3 (PHOSPHOENOLPYRUVATE CARBOXYLASE 3); phosphoenolpyruvate carboxylase | chr3:5025238-5029710 FORWARD	Phosphoenolpyruvate carboxylase	Metabolism.Primary metabolism.Carbohydrate metabolism.Monosaccharide metabolism.Pyruvate metabolism
VIT_04s0044g00710					-1.20759		4.1.2	glycolysis.cytosolic branch.UGPase	UTP--glucose-1-phosphate uridylyltransferase, putative / UDP-glucose pyrophosphorylase, putative / UGPase, putative | chr5:5696645-5700922 REVERSE	UTP--glucose-1-phosphate uridylyltransferase	Metabolism.Primary metabolism.Carbohydrate metabolism.Monosaccharide metabolism.Pentose glucuronate interconversion
VIT_18s0001g12370					-2.06986		4.1.4	glycolysis.cytosolic branch.glucose-6-phosphate isomerase	glucose-6-phosphate isomerase, cytosolic (PGIC) | chr5:17135692-17140892 FORWARD	Glucose-6-phosphate isomerase, cytosolic (PGIC)	Metabolism.Primary metabolism.Carbohydrate metabolism.Glycolysis Gluconeogenesis
VIT_01s0010g02460					1.78069		4.1.9	glycolysis.cytosolic branch.glyceraldehyde 3-phosphate dehydrogenase (GAP-DH)	Symbols: GAPC, GAPC-1, GAPC1 | GAPC1 (GLYCERALDEHYDE-3-PHOSPHATE DEHYDROGENASE C SUBUNIT 1); glyceraldehyde-3-phosphate dehydrogenase (phosphorylating)/ glyceraldehyde-3-phosphate dehydrogenase | chr3:1080950-1083530 FORWARD	Glyceraldehyde-3-phosphate dehydrogenase, cytosolic 3	Metabolism.Primary metabolism.Carbohydrate metabolism.Glycolysis Gluconeogenesis
VIT_13s0019g04370					-1.04782		4.2.3	glycolysis.plastid branch.phosphoglucomutase (PGM)	phosphoglucosamine mutase family protein | chr5:5777603-5782150 FORWARD	Phosphoglucomutase/phosphomannomutase	Metabolism.Primary metabolism.Carbohydrate metabolism.Glycolysis Gluconeogenesis
VIT_18s0001g07280		-0.811077			-3.38	-0.77	4.2.4	glycolysis.plastid branch.glucose-6-phosphate isomerase	Symbols: PGI1, PGI | PGI1 (PHOSPHOGLUCOSE ISOMERASE 1); glucose-6-phosphate isomerase | chr4:12708752-12712825 REVERSE	Glucose-6-phosphate isomerase	Metabolism.Primary metabolism.Carbohydrate metabolism.Glycolysis Gluconeogenesis
VIT_17s0000g08070					-0.934747		5.10	fermentation.aldehyde dehydrogenase	Symbols: ALDH2B4, ALDH2, ALDH2A | ALDH2B4 (ALDEHYDE DEHYDROGENASE 2B4); 3-chloroallyl aldehyde dehydrogenase/ ATP binding / aldehyde dehydrogenase (NAD) | chr3:17716867-17720020 REVERSE	Aldehyde dehydrogenase 1 precursor	Metabolism.Primary metabolism.Carbohydrate metabolism.Glycolysis Gluconeogenesis
VIT_01s0026g00220					-1.21549		5.10	fermentation.aldehyde dehydrogenase	Symbols: ALDH2B4, ALDH2, ALDH2A | ALDH2B4 (ALDEHYDE DEHYDROGENASE 2B4); 3-chloroallyl aldehyde dehydrogenase/ ATP binding / aldehyde dehydrogenase (NAD) | chr3:17716867-17720020 REVERSE	Aldehyde dehydrogenase 1 precursor	Metabolism.Primary metabolism.Carbohydrate metabolism.Glycolysis Gluconeogenesis
VIT_14s0006g02240					-1.26562		5.2	fermentation.PDC	pyruvate decarboxylase family protein | chr5:5724759-5726746 REVERSE	2-hydroxyacyl-CoA lyase 1	Cellular process.Cellular component organization and biogenesis.Organelle organization and biogenesis.Peroxisome organization and biogenesis
VIT_18s0001g15450			2.28375				5.3	fermentation.ADH	Symbols: ADH1, ADH, ATADH, ATADH1 | ADH1 (ALCOHOL DEHYDROGENASE 1); alcohol dehydrogenase | chr1:28975394-28977417 FORWARD	Alcohol dehydrogenase 3	Metabolism.Primary metabolism.Carbohydrate metabolism.Glycolysis Gluconeogenesis
VIT_04s0044g01110						-1.40953	5.3	fermentation.ADH	Symbols: ADH1, ADH, ATADH, ATADH1 | ADH1 (ALCOHOL DEHYDROGENASE 1); alcohol dehydrogenase | chr1:28975394-28977417 FORWARD	Alcohol dehydrogenase 6	Metabolism.Primary metabolism.Carbohydrate metabolism.Glycolysis Gluconeogenesis
VIT_00s0373g00040					-3.50003		6.3	gluconeogenesis.Malate DH	Symbols: PMDH1 | PMDH1 (PEROXISOMAL NAD-MALATE DEHYDROGENASE 1); L-malate dehydrogenase/ binding / catalytic/ malate dehydrogenase/ oxidoreductase/ oxidoreductase, acting on the CH-OH group of donors, NAD or NADP as acceptor | chr2:9689415-9692154 REVERSE	Malate dehydrogenase Glyoxysomal	Metabolism.Primary metabolism.Generation of metabolite precursors and energy.Citric acid cycle
VIT_00s2576g00010				1.63997			6.4	gluconeogenese/ glyoxylate cycle.PEPCK	Symbols: PCK1, PEPCK | PCK1 (PHOSPHOENOLPYRUVATE CARBOXYKINASE 1); ATP binding / phosphoenolpyruvate carboxykinase (ATP)/ phosphoenolpyruvate carboxykinase/ purine nucleotide binding | chr4:17802694-17806539 REVERSE	Phosphoenolpyruvate carboxykinase	Metabolism.Primary metabolism.Generation of metabolite precursors and energy.Citric acid cycle
VIT_16s0039g01680					-1.698		6.4	gluconeogenese/ glyoxylate cycle.PEPCK	Symbols: PCK1, PEPCK | PCK1 (PHOSPHOENOLPYRUVATE CARBOXYKINASE 1); ATP binding / phosphoenolpyruvate carboxykinase (ATP)/ phosphoenolpyruvate carboxykinase/ purine nucleotide binding | chr4:17802694-17806539 REVERSE	Unknown protein	Unknown
VIT_12s0059g02350					-4.22693		6.9	gluconeogenese/ glyoxylate cycle.isocitrate lyase	Symbols: ICL | ICL (ISOCITRATE LYASE); catalytic/ isocitrate lyase | chr3:7652487-7656011 REVERSE	Isocitrate lyase (Isocitrase) (Isocitratase) (ICL)	Metabolism.Primary metabolism.Generation of metabolite precursors and energy.Glyoxylate and dicarboxylate metabolism.Glyoxylate cycle
VIT_01s0146g00060		-1.32684					7.1.1	OPP.oxidative PP.G6PD	Symbols: G6PD2 | G6PD2 (GLUCOSE-6-PHOSPHATE DEHYDROGENASE 2); glucose-6-phosphate dehydrogenase | chr5:4158811-4161820 FORWARD	Glucose-6-phosphate 1-dehydrogenase 2, chloroplast precursor	Metabolism.Primary metabolism.Carbohydrate metabolism.Monosaccharide metabolism.Monosaccharide catabolism.Pentose-phosphate shunt
VIT_12s0034g01860					-0.819145		7.1.3	OPP.oxidative PP.6-phosphogluconate dehydrogenase	6-phosphogluconate dehydrogenase NAD-binding domain-containing protein | chr1:26832335-26833709 FORWARD	Phosphogluconate dehydrogenase	Metabolism.Primary metabolism.Carbohydrate metabolism.Monosaccharide metabolism.Monosaccharide catabolism.Pentose-phosphate shunt
VIT_00s0227g00110					-1.31825		7.1.3	OPP.oxidative PP.6-phosphogluconate dehydrogenase	Symbols: GHBDH, ATGHBDH, GLYR1, GR1 | GLYR1 (GLYOXYLATE REDUCTASE 1); 3-hydroxybutyrate dehydrogenase/ phosphogluconate dehydrogenase (decarboxylating) | chr3:9271800-9273615 REVERSE	Gamma hydroxybutyrate dehydrogenase-like protein	Metabolism.Primary metabolism.Organic acid metabolism.Butanoate metabolism
VIT_02s0025g00900						-0.903085	7.1.3	OPP.oxidative PP.6-phosphogluconate dehydrogenase	6-phosphogluconate dehydrogenase family protein | chr1:23825328-23827136 REVERSE	6-phosphogluconate dehydrogenase	Metabolism.Primary metabolism.Carbohydrate metabolism.Monosaccharide metabolism.Monosaccharide catabolism.Pentose-phosphate shunt
VIT_15s0048g00370		-0.88051					7.2.1	OPP.non-reductive PP.transketolase	transketolase, putative | chr2:18672682-18675906 FORWARD	Transketolase, chloroplast precursor	Metabolism.Primary metabolism.Carbohydrate metabolism.Monosaccharide metabolism.Monosaccharide catabolism.Pentose-phosphate shunt
VIT_01s0150g00190					-1.84888		7.2.2	OPP.non-reductive PP.transaldolase	transaldolase, putative | chr5:4301792-4304312 REVERSE	Transaldolase	Metabolism.Primary metabolism.Carbohydrate metabolism.Monosaccharide metabolism.Monosaccharide catabolism.Pentose-phosphate shunt
VIT_15s0048g02580		-1.36644					8.1.1.1	TCA / org. transformation.TCA.pyruvate DH.E1	Symbols: PDH-E1 ALPHA | PDH-E1 ALPHA (PYRUVATE DEHYDROGENASE E1 ALPHA); pyruvate dehydrogenase (acetyl-transferring) | chr1:47485-49286 REVERSE	Pyruvate dehydrogenase E1 component alpha subunit	Metabolism.Primary metabolism.Carbohydrate metabolism.Glycolysis Gluconeogenesis.Pyruvate decarboxylation
VIT_09s0002g01800					-1.19691		8.1.1.2	TCA / org. transformation.TCA.pyruvate DH.E2	dihydrolipoamide S-acetyltransferase, putative | chr1:20246130-20250310 REVERSE	Dihydrolipoamide S-acetyltransferase	Metabolism.Primary metabolism.Carbohydrate metabolism.Glycolysis Gluconeogenesis.Pyruvate decarboxylation
VIT_11s0016g01870					-1.53409		8.1.1.2	TCA / org. transformation.TCA.pyruvate DH.E2	dihydrolipoamide S-acetyltransferase, putative | chr1:20246130-20250310 REVERSE	Dihydrolipoamide S-acetyltransferase	Metabolism.Primary metabolism.Carbohydrate metabolism.Glycolysis Gluconeogenesis.Pyruvate decarboxylation
VIT_13s0156g00180					-2.88649	-1	8.1.2	TCA / org. transformation.TCA.CS	Symbols: ATCS, CSY4 | ATCS; ATP binding / ATP citrate synthase/ citrate (SI)-synthase | chr2:18316278-18320789 FORWARD	Citrate synthase 4	Metabolism.Primary metabolism.Generation of metabolite precursors and energy.Citric acid cycle
VIT_00s0264g00030			1.15652				8.1.3	TCA / org. transformation.TCA.aconitase	aconitate hydratase, cytoplasmic / citrate hydro-lyase / aconitase (ACO) | chr4:16972598-16978057 REVERSE	Aconitate hydratase, cytoplasmic	Metabolism.Primary metabolism.Generation of metabolite precursors and energy.Citric acid cycle
VIT_14s0219g00150					-1.37921		8.1.7	TCA / org. transformation.TCA.succinate dehydrogenase	Symbols: SDH2-1 | SDH2-1; electron carrier/ succinate dehydrogenase | chr3:10129610-10132760 REVERSE	Succinate dehydrogenase iron-protein subunit	Metabolism.Primary metabolism.Generation of metabolite precursors and energy.Citric acid cycle
VIT_07s0005g00880					-1.49042		8.1.8	TCA / org. transformation.TCA.fumarase	Symbols: FUM1 | FUM1 (FUMARASE 1); catalytic/ fumarate hydratase | chr2:19498368-19502246 FORWARD	fumarate hydratase	Metabolism.Primary metabolism.Generation of metabolite precursors and energy.Citric acid cycle
VIT_10s0003g01000					-1.8316	-0.72	8.1.9	TCA / org. transformation.TCA.malate DH	malate dehydrogenase (NAD), mitochondrial, putative | chr3:5056068-5058248 FORWARD	Malate dehydrogenase	Metabolism.Primary metabolism.Generation of metabolite precursors and energy.Citric acid cycle
VIT_19s0014g01640					-1.8895		8.1.9	TCA / org. transformation.TCA.malate DH	malate dehydrogenase (NAD), mitochondrial | chr1:19854615-19856937 REVERSE	Malate dehydrogenase	Metabolism.Primary metabolism.Generation of metabolite precursors and energy.Citric acid cycle
VIT_15s0046g03670					-1.04892		8.2.10	TCA / org. transformation.other organic acid transformaitons.malic	malate oxidoreductase, putative | chr4:242515-246771 REVERSE	NADP-dependent malic enzyme	Metabolism.Primary metabolism.Carbohydrate metabolism.Monosaccharide metabolism.Pyruvate metabolism
VIT_11s0016g03210					-1.22794		8.2.10	TCA / org. transformation.other organic acid transformaitons.malic	Symbols: ATNADP-ME4 | ATNADP-ME4 (NADP-malic enzyme 4); malate dehydrogenase (oxaloacetate-decarboxylating) (NADP+)/ malic enzyme/ oxidoreductase, acting on NADH or NADPH, NAD or NADP as acceptor | chr1:30007326-30011393 REVERSE	NADP-dependent malic enzyme	Metabolism.Primary metabolism.Carbohydrate metabolism.Monosaccharide metabolism.Pyruvate metabolism
VIT_01s0127g00260		-1.07041	-4.98				8.2.11	TCA / org. transformation.other organic acid transformaitons.atp-citrate lyase	Symbols: ACLA-2 | ACLA-2; ATP citrate synthase | chr1:22388527-22391165 REVERSE	ATP-citrate synthase	Metabolism.Primary metabolism.Generation of metabolite precursors and energy.Citric acid cycle
VIT_08s0056g01640		-1.13617					8.2.3	TCA / org. transformation.other organic acid transformaitons.aconitase	Symbols: IIL1 | IIL1 (ISOPROPYL MALATE ISOMERASE LARGE SUBUNIT 1); 4 iron, 4 sulfur cluster binding / hydro-lyase/ lyase | chr4:7803933-7807871 REVERSE	3-isopropylmalate dehydratase large subunit 2	Metabolism.Primary metabolism.Amino acid metabolism.Valine, leucine, and isoleucine metabolism.Valine, leucine, and isoleucine biosynthesis
VIT_08s0040g01700					-1.28867		8.2.4	TCA / org. transformation.other organic acid transformaitons.IDH	isocitrate dehydrogenase, putative / NAD+ isocitrate dehydrogenase, putative | chr5:793974-796182 FORWARD	Isocitrate dehydrogenase (NAD+) precursor	Metabolism.Primary metabolism.Generation of metabolite precursors and energy.Citric acid cycle
VIT_17s0000g06270						-0.687865	8.2.9	TCA / org. transformation.other organic acid transformaitons.cyt MDH	Symbols: MDH | MDH (MALATE DEHYDROGENASE); L-malate dehydrogenase/ binding / catalytic/ malate dehydrogenase/ oxidoreductase/ oxidoreductase, acting on the CH-OH group of donors, NAD or NADP as acceptor | chr3:17513274-17515041 FORWARD	Malate dehydrogenase precursor	Metabolism.Primary metabolism.Generation of metabolite precursors and energy.Citric acid cycle
