## Supplemental Table S10 for "Proteomic and metabolomic profiling underlines the stage- and time-dependent effects of high temperature on grape berry metabolism"

### Sheet: Feuil1
Table S10: Effects of the HT and developmental stages on individual metabolites							Effects of treatments and genotypes on the levels of individual metabolites
Metabolite contents in control and heat-exposed berries after 1, 7 or 14 days of treatment
Two-way ANOVA analyzing the effects of stage and treatment. Significant : * (p < 0.05); ns: no significant
			Treatment	*	*	*	*	ns	ns	*	ns	ns	*	ns	ns	ns	ns	*	*	ns	*	ns	*	ns	*	ns	*	*	ns	ns	*	ns	ns	ns
			Stage	*	*	*	*	*	*	ns	*	*	ns	ns	*	*	*	*	*	ns	*	ns	*	ns	ns	ns	*	*	*	*	*	*	*	*
Stage	Duration (days)	condition		Tre6P	Suc6P	peak.before.S6P	peak.after.S6P	ADPGlc	Gal6P	G16BP	peak.after.G16BP	Glc1P	Gly3P	UDPGlc	peak.before.UDPG	PEP	aconitate	Fru6P	Man6P	FBP	shikimate	Iso.Citrate	Glc6P	X2.OG	pyruvate	succinate	X3.PGA	glycerate	citrate	malate	fumarate	tartrate	glucose	fructose
				nmol / g FW	nmol / g FW	nmol / g FW	nmol / g FW	nmol / g FW	nmol / g FW	nmol / g FW	nmol / g FW	nmol / g FW	nmol / g FW	nmol / g FW	nmol / g FW	nmol / g FW	nmol / g FW	nmol / g FW	nmol / g FW	nmol / g FW	nmol / g FW	nmol / g FW	nmol / g FW	nmol / g FW	nmol / g FW	nmol / g FW	nmol / g FW	nmol / g FW	nmol / g FW	nmol / g FW	nmol / g FW	nmol / g FW	µmol / gFW	µmol / gFW
Green	1	control		0.225628	0.294711	0.222932	0.0941711	0.0599354	1.40329	3.05486	13.227	7.91218	6.86226	31.7165	3.94884	15.5215	4.82587	20.4368	23.031	8.38427	547.916	78.5297	51.9951	9.29924	19.9379	24.2955	32.0919	377.51	1724.9	62647.9	242.186	82881.9	2.12437	0.28899
	1	heat		0.191533	0.266423	0.185037	0.0991593	0.0454594	1.66849	1.94678	13.7456	8.38664	7.1208	27.7538	3.8757	20.8428	7.36535	17.5097	21.0636	2.88438	354.167	88.3752	48.3139	13.7178	22.5667	25.5358	45.0287	292.995	1697.63	60450.3	304.023	80164.9	1.83607	0.303899
	7	control		0.215292	0.254218	0.218891	0.089903	0.0344	1.08243	2.8203	16.2155	8.21446	4.52011	20.2692	2.52434	13.6028	3.6105	17.7768	21.8973	2.93396	549.368	95.0346	52.7012	9.31766	20.9336	22.3424	35.209	538.641	1920.3	76588.1	313.613	78963.6	2.01821	0.344836
	7	heat		0.138747	0.16927	0.161603	0.0725062	0.0412999	1.07835	1.26369	16.3806	11.1874	2.56376	27.7842	3.96665	19.9381	8.89237	11.291	13.1101	2.2975	351.361	141.362	32.3182	10.3406	16.9442	24.3602	33.1741	140.159	3106.45	60385.2	226.128	78215.2	1.72827	0.608135
	14	control		0.216408	0.249268	0.263664	0.0985369	0.0351749	0.914947	2.91229	14.6638	9.55137	4.48718	21.8283	3.26892	9.80731	11.2328	15.9576	19.5058	5.70254	453.116	150.055	45.9487	84.3927	29.2484	12.2363	26.9058	550.02	2851.96	86421.2	344.005	78877.1	2.57445	0.483345
	14	heat		0.18073	0.134639	0.155965	0.0593009	0.0350212	0.793813	1.45458	16.0631	12.4052	3.30328	13.145	1.35402	7.90673	7.20916	12.314	13.7675	4.00985	299.041	199.632	40.013	9.32843	14.7826	12.3978	18.7396	129.022	3824.25	70728.4	248.262	79861.7	1.82267	0.5535
Veraison	1	control		1.29088	3.96607	2.58532	0.941896	0.167696	1.61927	6.0601	18.8675	11.8692	5.26831	20.5018	3.25215	8.87285	20.65	16.3319	22.301	11.9044	409.273	223.447	49.1209	133.565	24.0705	92.4398	27.9173	372.051	3627.08	105441	403.071	54877.7	184.303	141.831
	1	heat		0.423378	2.39573	1.84125	0.594054	0.0989867	1.38103	2.89591	18.5171	9.60102	2.94397	19.7461	2.97108	8.63574	24.8081	14.7174	19.47	8.16939	216.125	192.803	40.5336	145.471	22.5404	52.9193	27.7019	473.755	2902.78	110237	299.189	50883.5	193.618	115.215
	7	control		0.842066	2.90889	2.94114	1.13169	0.0712669	1.20188	2.24371	30.6828	8.42257	2.72158	16.8384	2.66022	6.69429	11.2911	16.3813	22.5376	3.14334	315.472	131.228	48.1807	46.9944	21.0948	33.2055	23.7186	158.711	1744.01	60146.3	238.218	36138.8	268.894	187.592
	7	heat		0.568601	2.36487	2.5427	1.09797	0.109054	1.27403	1.70792	29.6538	8.21936	1.99802	20.6485	3.38376	5.93824	13.3974	17.0866	22.3364	2.14398	205.419	130.354	47.1023	37.0481	22.7247	50.9027	23.7426	194.702	2409.27	40399.1	214.634	54894.2	281.802	217.345
	14	control		0.939555	3.91568	4.60808	1.60024	0.125445	1.44967	1.88614	37.3601	8.92409	2.75301	26.3036	4.3188	8.00841	28.7902	21.7197	27.5973	3.26996	332.669	173.98	59.0211	36.3806	21.7283	19.9788	24.4472	122.618	3504.86	39301.7	188.845	33186.2	346.755	268.047
	14	heat		0.590298	2.32731	2.66725	1.16027	0.184303	1.2703	1.0521	28.8061	8.53079	2.48611	24.3355	3.97154	4.15654	26.3095	14.7033	17.2274	1.79075	175.466	124.379	38.6944	28.7464	20.3379	31.2435	16.1152	210.122	2521.48	29350.3	204.9	46641.6	360.65	295.886
Ripening	1	control		1.33048	4.8836	6.61471	2.172	0.194234	2.19992	3.36799	77.9342	15.4522	4.7269	37.2919	6.0977	6.23065	5.64303	33.3206	37.282	5.46512	140.902	181.513	83.13	14.7468	25.004	47.5433	24.215	106.875	3156.68	43212.6	239.91	46604.2	418.14	381.828
	1	heat		1.13565	3.71997	6.35814	1.79701	0.371202	1.89265	1.60466	51.609	13.8457	3.21895	27.0254	4.41467	4.04616	24.9204	25.6262	25.9952	3.43173	144.852	167.582	63.0823	43.342	21.1796	32.917	16.9616	117.325	3571.19	39383.4	200.547	46302.8	397.61	357.225
	7	control		1.16385	4.10216	6.18753	1.93101	0.135449	1.83494	2.08272	58.4411	11.5413	4.10433	32.9431	5.25863	7.08905	8.71961	28.2352	29.4936	2.87876	105.309	142.827	63.7085	26.3409	25.8804	47.9231	24.5644	126.323	2849.68	30218	173.481	38253.6	427.276	387.558
	7	heat		0.802501	2.61341	4.18864	1.48232	0.365496	1.1788	1.35025	47.8932	9.03474	2.99879	19.6772	3.07678	3.85148	17.7617	16.7789	17.3006	6.50479	92.8224	118.123	43.6702	21.8615	19.6713	18.1859	16.2403	120.321	2699.42	27914.8	159.84	46313.1	483.663	436.051
	14	control		1.17629	4.45819	7.0175	2.47172	0.72462	1.85087	2.12145	74.8065	12.5703	5.23526	23.2568	3.6874	1.60313	9.92496	25.8305	26.5329	10.2112	86.3137	139.074	65.6291	17.3917	22.6304	31.6658	11.5927	53.1288	2789.4	28328.1	150.675	40878.7	467.876	426.696
	14	heat		0.87943	2.70654	5.00871	1.69019	0.314589	1.60478	1.50796	68.8412	11.9601	4.74045	30.427	5.18911	2.49287	18.6762	18.3159	18.959	9.62425	72.233	136.461	48.3236	32.8382	17.5914	41.2241	13.42	63.0518	3061.53	23218.8	202.829	43227.1	501.287	435.839
