## Supplemental Table S11 for "Proteomic and metabolomic profiling underlines the stage- and time-dependent effects of high temperature on grape berry metabolism"

### Sheet: Feuil1
Table S11: Overlap of DEGs and DAPs in Cabernet Sauvignon berries exposed or not to HT
	Green 1D		Green 7D
id	g1.proteins.lfc	g1.genes.lfc	g7.proteins.lfc	g7.genes.lfc	BINCODE	NAME	DESCRIPTION	Functional annotation	Functional category 1
VIT_02s0109g00080	0.006393	-0.248028	0.933123	1.35466	1.3.12	PS.calvin cyle.PRK	Symbols: PRK | PRK (PHOSPHORIBULOKINASE); ATP binding / phosphoribulokinase/ protein binding | chr1:11532533-11534639 FORWARD	Phosphoribulokinase	Metabolism.Primary metabolism.Carbon fixation
VIT_06s0004g02620	0.447269	-0.605638	-2.16881	-1.01252	16.2.1.1	secondary metabolism.phenylpropanoids.lignin biosynthesis.PAL	Symbols: pal1, ATPAL1 | pal1 (Phe ammonia lyase 1); phenylalanine ammonia-lyase | chr2:15557376-15560363 REVERSE	Phenylalanine ammonia-lyase	Metabolism.Primary metabolism.Amino acid metabolism.Aromatic amino acid metabolism.Tyrosine metabolism
VIT_18s0041g01230	1.15781	0.945387	1.17598	1.3461	20.2.1	stress.abiotic.heat	Symbols: CPHSC70-2EAT SHOCK PROTEIN 70-2, HSC70-7 | CPHSC70-2EAT SHOCK PROTEIN 70-2 (CHLOROPLAST HEAT SHOCK PROTEIN 70-2); ATP binding / unfolded protein binding | chr5:20303414-20306469 FORWARD	Heat shock protein 70	Metabolism.Primary metabolism.Protein metabolism and modification.Protein folding.Chaperone-mediated protein folding.HSP-mediated protein folding
VIT_04s0008g01570	1.41361	2.90872	3.05003	3.75906	20.2.1	stress.abiotic.heat	Symbols: HSP17.6II | HSP17.6II (17.6 KDA CLASS II HEAT SHOCK PROTEIN) | chr5:3882237-3882938 REVERSE	Heat shock protein 17.6 kDa class II	Metabolism.Primary metabolism.Protein metabolism and modification.Protein folding.Chaperone-mediated protein folding.HSP-mediated protein folding
VIT_08s0058g00210	2.17527	1.65527	5.68696	2.00206	20.2.1	stress.abiotic.heat	Symbols: HSP18.2 | HSP18.2 (heat shock protein 18.2) | chr5:24062577-24063277 FORWARD	Chaperone	Metabolism.Primary metabolism.Protein metabolism and modification.Protein folding.Chaperone-mediated protein folding
VIT_13s0019g02840	2.63834	2.17111		3.00707	20.2.1	stress.abiotic.heat	Symbols: ATHSP17.4, HSP17.4 | ATHSP17.4 | chr3:16984118-16984841 REVERSE	Heat shock protein 18.2 kDa class I	Metabolism.Primary metabolism.Protein metabolism and modification.Protein folding.Chaperone-mediated protein folding.HSP-mediated protein folding
VIT_13s0019g03160	1.7771	3.69587		4.82314	20.2.1	stress.abiotic.heat	17.6 kDa class I small heat shock protein (HSP17.6C-CI) (AA 1-156) | chr1:19980462-19981109 FORWARD	Heat shock protein 17.6 kDa class I	Metabolism.Primary metabolism.Protein metabolism and modification.Protein folding.Chaperone-mediated protein folding.HSP-mediated protein folding
VIT_16s0050g01150	1.95115	2.57936	3.47899	3.66481	20.2.1	stress.abiotic.heat	Symbols: HSP81-1, ATHS83, HSP81.1, HSP83, ATHSP90.1 | ATHSP90.1 (HEAT SHOCK PROTEIN 90.1); ATP binding / unfolded protein binding | chr5:21352399-21355361 FORWARD	Heat shock protein 90-1	Metabolism.Primary metabolism.Protein metabolism and modification.Protein folding.Chaperone-mediated protein folding.HSP-mediated protein folding
VIT_17s0000g07190	0.693026	0.621932	1.59345	1.91705	20.2.1	stress.abiotic.heat	Symbols: ATHSP101, HSP101, HOT1 | ATHSP101 (ARABIDOPSIS THALIANA HEAT SHOCK PROTEIN 101); ATP binding / ATPase/ nucleoside-triphosphatase/ nucleotide binding / protein binding | chr1:27936508-27940190 REVERSE	Heat shock protein 101	Metabolism.Primary metabolism.Protein metabolism and modification.Protein folding.Chaperone-mediated protein folding.HSP-mediated protein folding
VIT_19s0085g01050	2.48126	2.71137		4.26748	20.2.1	stress.abiotic.heat	17.6 kDa class I small heat shock protein (HSP17.6C-CI) (AA 1-156) | chr1:19980462-19981109 FORWARD	Heat shock protein 17.6 kDa class I	Metabolism.Primary metabolism.Protein metabolism and modification.Protein folding.Chaperone-mediated protein folding.HSP-mediated protein folding
VIT_13s0074g00390	-1.84416	-0.567767	-1.44299	-1.42898	26.10	misc.cytochrome P450	Symbols: CYP77A4 | CYP77A4; electron carrier/ heme binding / iron ion binding / monooxygenase/ oxygen binding | chr5:1335995-1337670 FORWARD	CYP77A2	Metabolism.Cellular metabolism.Oxidation reduction.Cytochrome P450 oxidoreductase
VIT_10s0003g00620	-2.39703	-1.30363		-1.0686	26.28	misc.GDSL-motif lipase	GDSL-motif lipase/hydrolase family protein | chr5:18634079-18636699 FORWARD	Lipase GDSL	Unclear
	Veraison 1D		Veraison 7D
id	v1.proteins.lfc	v1.genes.lfc	v7.proteins.lfc	v7.genes.lfc	BINCODE	NAME	DESCRIPTION	Functional annotation	Functional category 1
VIT_06s0009g03740	0.0439943	-0.685003	1.53482	-2.2199	1.2.3	PS.photorespiration.aminotransferases peroxisomal	Symbols: AGT, AGT1 | AGT (ALANINE:GLYOXYLATE AMINOTRANSFERASE); alanine-glyoxylate transaminase/ serine-glyoxylate transaminase/ serine-pyruvate transaminase | chr2:5539240-5541358 REVERSE	Serine-glyoxylate aminotransferase	Metabolism.Primary metabolism.Amino acid metabolism.Glycine, serine, and threonine metabolism
VIT_09s0070g00480	-0.377863	-0.191589	1.53341	-1.05969	10.5.3	cell wall.cell wall proteins.LRR	Symbols: LRX1 | LRX1 (LEUCINE-RICH REPEAT/EXTENSIN 1); histidine phosphotransfer kinase/ protein binding / structural constituent of cell wall | chr1:4070124-4072567 FORWARD	LRX2 (leucine-rich repeat/extensin 2)	Cellular process.Cellular component organization and biogenesis.Cell wall organization and biogenesis.Cell wall structural protein
VIT_10s0116g00590	-1.12569	2.26582		-0.946958	10.8.1	cell wall.pectin*esterases.PME	Symbols: ATPMEPCRA, PMEPCRA | PMEPCRA (METHYLESTERASE PCR A); enzyme inhibitor/ pectinesterase | chr1:3888690-3890811 FORWARD	Pectinesterase family	Cellular process.Cellular component organization and biogenesis.Cell wall organization and biogenesis.Cell wall metabolism.Cell wall modification.Pectin modification
VIT_13s0067g03890	-1.63669	-2.13638		-2.09788	11.1.10	lipid metabolism.FA synthesis and FA elongation.beta ketoacyl CoA synthase	Symbols: KCS19 | KCS19 (3-KETOACYL-COA SYNTHASE 19); acyltransferase/ catalytic/ transferase, transferring acyl groups other than amino-acyl groups | chr5:1291822-1293688 REVERSE	Beta-ketoacyl-CoA synthase	Metabolism.Primary metabolism.Lipid metabolism.Fatty acid metabolism.Fatty acid biosynthesis
VIT_14s0060g00480	-1.68994	-0.512072	-0.901339	-1.00467	13.1.3.4.11	amino acid metabolism.synthesis.aspartate family.methionine.S-adenosylmethionine synthetase	Symbols: SAM1, SAM-1, MAT1 | SAM1 (S-ADENOSYLMETHIONINE SYNTHETASE 1); methionine adenosyltransferase | chr1:518251-520437 FORWARD	S-adenosylmethionine synthetase 1 (SAM1)	Metabolism.Primary metabolism.Amino acid metabolism.Methionine metabolism
VIT_04s0069g00860	1.57153	0.182025	1.61274	2.38193	13.1.5.2.41	amino acid metabolism.synthesis.serine-glycine-cysteine group.glycine.sarcosine oxidase	sarcosine oxidase family protein | chr2:10444790-10446242 REVERSE	Sarcosine oxidase	Metabolism.Primary metabolism.Amino acid metabolism.Glycine, serine, and threonine metabolism
VIT_04s0008g02250	-1.69222	-1.27214		0.216429	16.1	secondary metabolism.isoprenoids	Symbols: FDH, KCS10 | KCS10 (3-KETOACYL-COA SYNTHASE 10); acyltransferase/ catalytic/ transferase, transferring acyl groups other than amino-acyl groups | chr2:11170418-11173142 REVERSE	Beta-ketoacyl-CoA synthase	Metabolism.Primary metabolism.Lipid metabolism.Fatty acid metabolism.Fatty acid biosynthesis
VIT_08s0040g01710	2.3877	1.70234		2.79338	16.2.1.1	secondary metabolism.phenylpropanoids.lignin biosynthesis.PAL	Symbols: pal1, ATPAL1 | pal1 (Phe ammonia lyase 1); phenylalanine ammonia-lyase | chr2:15557376-15560363 REVERSE	Phenylalanine ammonia-lyase	Metabolism.Primary metabolism.Amino acid metabolism.Aromatic amino acid metabolism.Tyrosine metabolism
VIT_00s0615g00030	0.814611	2.66409	1.78587	-0.107212	16.2.1.10	secondary metabolism.phenylpropanoids.lignin biosynthesis.CAD	Symbols: ELI3-2, ELI3, ATCAD8, CAD-B2 | ELI3-2 (ELICITOR-ACTIVATED GENE 3-2); aryl-alcohol dehydrogenase/ mannitol dehydrogenase | chr4:17855876-17857639 FORWARD	Mannitol dehydrogenase (ELI3-1)	Metabolism.Primary metabolism.Carbohydrate metabolism.Monosaccharide metabolism.Fructose and mannose metabolism
VIT_01s0010g01840	2.77499	1.61009		1.71972	17.1.3	hormone metabolism.abscisic acid.induced-regulated-responsive-activated	GRAM domain-containing protein / ABA-responsive protein-related | chr5:4207004-4208289 FORWARD	GEM-like protein 5	Cellular process.Cell growth and death
VIT_05s0062g00980	1.63326	0.27178	0.614483	1.19571	17.2.3	hormone metabolism.auxin.induced-regulated-responsive-activated	aldo/keto reductase family protein | chr1:22349892-22351668 REVERSE	Aldo/keto reductase AKR	Metabolism.Primary metabolism.Carbohydrate metabolism.Monosaccharide metabolism.Pentose glucuronate interconversion
VIT_09s0002g04490	1.5366	1.44027		1.97388	17.5.3	hormone metabolism.ethylene.induced-regulated-responsive-activated	Symbols: A37, ATPDX1.2, PDX1.2 | A37; protein heterodimerization | chr3:5443950-5445329 REVERSE	PDX1 (pyridoxine biosynthesis 1.3)	Metabolism.Primary metabolism.Coenzyme and prosthetic group metabolism.Pyridoxine metabolism
VIT_06s0004g00980	-1.97911	1.1268		-1.44244	20.1.7	stress.biotic.PR-proteins	disease resistance response | chr1:20597869-20598708 REVERSE	Dirigent protein pDIR9	Response to stimulus.Stress response.Biotic stress response
VIT_02s0025g04290		0.201155	2.29706	2.15759	20.2	stress.abiotic	Symbols: ATOSM34 | ATOSM34 (osmotin 34) | chr4:7024856-7026146 REVERSE	Thaumatin	Response to stimulus.Stress response
VIT_18s0041g01230	2.05951	1.19705	5.30331	1.10181	20.2.1	stress.abiotic.heat	Symbols: CPHSC70-2EAT SHOCK PROTEIN 70-2, HSC70-7 | CPHSC70-2EAT SHOCK PROTEIN 70-2 (CHLOROPLAST HEAT SHOCK PROTEIN 70-2); ATP binding / unfolded protein binding | chr5:20303414-20306469 FORWARD	Heat shock protein 70	Metabolism.Primary metabolism.Protein metabolism and modification.Protein folding.Chaperone-mediated protein folding.HSP-mediated protein folding
VIT_08s0007g00130	1.06441	1.53478	1.62634	0.751214	20.2.1	stress.abiotic.heat	Symbols: HSP70 | HSP70 (heat shock protein 70); ATP binding | chr3:3991261-3993792 REVERSE	Heat shock protein 70	Metabolism.Primary metabolism.Protein metabolism and modification.Protein folding.Chaperone-mediated protein folding.HSP-mediated protein folding
VIT_11s0037g00510	2.64966	2.42117	1.21712	0.989077	20.2.1	stress.abiotic.heat	Symbols: HSP70 | HSP70 (heat shock protein 70); ATP binding | chr3:3991261-3993792 REVERSE	Heat shock protein 70	Metabolism.Primary metabolism.Protein metabolism and modification.Protein folding.Chaperone-mediated protein folding.HSP-mediated protein folding
VIT_06s0004g04470	2.44572	1.04699	1.13876	0.911465	20.2.1	stress.abiotic.heat	Symbols: HSC70-1, HSP70-1, AT-HSC70-1, HSC70 | HSC70-1 (HEAT SHOCK COGNATE PROTEIN 70-1); ATP binding | chr5:553745-556442 REVERSE	Heat shock protein 70	Metabolism.Primary metabolism.Protein metabolism and modification.Protein folding.Chaperone-mediated protein folding.HSP-mediated protein folding
VIT_06s0080g01230	1.8332	1.23004	0.530633	1.75837	20.2.1	stress.abiotic.heat	Symbols: ATJ3, ATJ | ATJ3; protein binding | chr3:15868794-15871256 REVERSE	DnaJ homolog, subfamily A, member 2	Transport overview.Primary Active Transporters.P-P-bond hydrolysis-driven transporters.General Secretory Pathway (Sec)
VIT_02s0025g00280	2.84006	3.80516	0.450703	3.1337	20.2.1	stress.abiotic.heat	Symbols: HSP81-1, ATHS83, HSP81.1, HSP83, ATHSP90.1 | ATHSP90.1 (HEAT SHOCK PROTEIN 90.1); ATP binding / unfolded protein binding | chr5:21352399-21355361 FORWARD	Heat shock protein 90-1	Metabolism.Primary metabolism.Protein metabolism and modification.Protein folding.Chaperone-mediated protein folding.HSP-mediated protein folding
VIT_17s0000g07190	1.51304	1.96425	0.22882	0.377796	20.2.1	stress.abiotic.heat	Symbols: ATHSP101, HSP101, HOT1 | ATHSP101 (ARABIDOPSIS THALIANA HEAT SHOCK PROTEIN 101); ATP binding / ATPase/ nucleoside-triphosphatase/ nucleotide binding / protein binding | chr1:27936508-27940190 REVERSE	Heat shock protein 101	Metabolism.Primary metabolism.Protein metabolism and modification.Protein folding.Chaperone-mediated protein folding.HSP-mediated protein folding
VIT_03s0097g00530	1.35472	0.369984	0.0207536	1.15658	20.2.1	stress.abiotic.heat	Symbols: MTHSC70-2, HSC70-5 | MTHSC70-2 (MITOCHONDRIAL HSP70 2); ATP binding | chr5:2975548-2978750 FORWARD	Molecular chaperone DnaK	Metabolism.Primary metabolism.Nucleobase, nucleoside, nucleotide, nucleic acid metabolism.Nucleic acid metabolism.RNA metabolism.RNA catabolism
VIT_13s0019g02930	2.59437	2.28486	-0.263927	0.347672	20.2.1	stress.abiotic.heat	Symbols: HSP18.2 | HSP18.2 (heat shock protein 18.2) | chr5:24062577-24063277 FORWARD	Heat shock protein 17.6 kDa class I	Metabolism.Primary metabolism.Protein metabolism and modification.Protein folding.Chaperone-mediated protein folding.HSP-mediated protein folding
VIT_13s0019g03170	1.76237	2.1414	-0.319026	0.329583	20.2.1	stress.abiotic.heat	Symbols: ATHSP17.4, HSP17.4 | ATHSP17.4 | chr3:16984118-16984841 REVERSE	Heat shock protein 16.9 kDa class I	Metabolism.Primary metabolism.Protein metabolism and modification.Protein folding.Chaperone-mediated protein folding.HSP-mediated protein folding
VIT_04s0008g01590	2.47187	2.51137	-0.979702	0.809994	20.2.1	stress.abiotic.heat	Symbols: HSP17.6II | HSP17.6II (17.6 KDA CLASS II HEAT SHOCK PROTEIN) | chr5:3882237-3882938 REVERSE	Heat shock protein 17.6 kDa class II	Metabolism.Primary metabolism.Protein metabolism and modification.Protein folding.Chaperone-mediated protein folding.HSP-mediated protein folding
VIT_04s0008g05870	1.43353	1.88077	-1.22082	1.97968	20.2.1	stress.abiotic.heat	Symbols: HSP98.7, CLPB-M, CLPB4 | CLPB4 (CASEIN LYTIC PROTEINASE B4); ATP binding / ATPase/ nucleoside-triphosphatase/ nucleotide binding / protein binding | chr2:10697703-10702152 REVERSE	CLPB-M/CLPB4/HSP98.7	Transport overview.Incompletely characterized transport systems.Recognized transporters of unknown biochemical mechanism.Type VI Symbiosis/Virulence Sec Ptw
VIT_16s0098g01060	4.99665	1.69473		4.94733	20.2.1	stress.abiotic.heat	Symbols: HSP21 | HSP21 (HEAT SHOCK PROTEIN 21) | chr4:13818870-13819971 REVERSE	Heat shock protein 26a, chloroplast	Metabolism.Primary metabolism.Protein metabolism and modification.Protein folding.Chaperone-mediated protein folding.HSP-mediated protein folding
VIT_05s0020g03330	4.04103	1.49006		2.34078	20.2.1	stress.abiotic.heat	Symbols: HSP70T-2 | HSP70T-2 (HEAT-SHOCK PROTEIN 70T-2); ATP binding | chr2:13651510-13653920 REVERSE	Heat shock protein 70	Metabolism.Primary metabolism.Protein metabolism and modification.Protein folding.Chaperone-mediated protein folding.HSP-mediated protein folding
VIT_19s0085g01050	4.04069	3.16515		1.76819	20.2.1	stress.abiotic.heat	17.6 kDa class I small heat shock protein (HSP17.6C-CI) (AA 1-156) | chr1:19980462-19981109 FORWARD	Heat shock protein 17.6 kDa class I	Metabolism.Primary metabolism.Protein metabolism and modification.Protein folding.Chaperone-mediated protein folding.HSP-mediated protein folding
VIT_15s0046g01560	4.02871	1.96357		0.0505637	20.2.1	stress.abiotic.heat	Symbols: BAG6, ATBAG6 | BAG6 (BCL-2-ASSOCIATED ATHANOGENE 6); calmodulin binding / protein binding | chr2:18986133-18989947 FORWARD	Unknown protein	Unknown
VIT_16s0050g01150	3.8309	3.2467		2.17757	20.2.1	stress.abiotic.heat	Symbols: HSP81-1, ATHS83, HSP81.1, HSP83, ATHSP90.1 | ATHSP90.1 (HEAT SHOCK PROTEIN 90.1); ATP binding / unfolded protein binding | chr5:21352399-21355361 FORWARD	Heat shock protein 90-1	Metabolism.Primary metabolism.Protein metabolism and modification.Protein folding.Chaperone-mediated protein folding.HSP-mediated protein folding
VIT_02s0154g00480	3.21915	3.24284		4.49367	20.2.1	stress.abiotic.heat	Symbols: ATHSP23.6-MITO | ATHSP23.6-MITO (MITOCHONDRION-LOCALIZED SMALL HEAT SHOCK PROTEIN 23.6) | chr4:12917017-12918053 FORWARD	Heat shock protein MTSHP	Metabolism.Primary metabolism.Protein metabolism and modification.Protein folding.Chaperone-mediated protein folding.HSP-mediated protein folding
VIT_10s0003g00260	3.01853	1.31314		0.862934	20.2.1	stress.abiotic.heat	DNAJ heat shock family protein | chr2:8848130-8850010 REVERSE	DnaJ homolog, subfamily B, member 4	Transport overview.Primary Active Transporters.P-P-bond hydrolysis-driven transporters.General Secretory Pathway (Sec)
VIT_01s0010g02290	2.87514	3.89271		2.42367	20.2.1	stress.abiotic.heat	Symbols: HSP21 | HSP21 (HEAT SHOCK PROTEIN 21) | chr4:13818870-13819971 REVERSE	Heat shock protein 26a, chloroplast	Metabolism.Primary metabolism.Protein metabolism and modification.Protein folding.Chaperone-mediated protein folding.HSP-mediated protein folding
VIT_13s0019g03160	2.67748	3.86423		3.02806	20.2.1	stress.abiotic.heat	17.6 kDa class I small heat shock protein (HSP17.6C-CI) (AA 1-156) | chr1:19980462-19981109 FORWARD	Heat shock protein 17.6 kDa class I	Metabolism.Primary metabolism.Protein metabolism and modification.Protein folding.Chaperone-mediated protein folding.HSP-mediated protein folding
VIT_18s0089g01270	2.64494	3.49548		2.05575	20.2.1	stress.abiotic.heat	Symbols: ATHSP22.0 | ATHSP22.0 | chr4:6370343-6371291 FORWARD	Heat shock protein precursor 22.0 kDa class IV	Metabolism.Primary metabolism.Protein metabolism and modification.Protein folding.Chaperone-mediated protein folding.HSP-mediated protein folding
VIT_04s0008g01570	2.57003	3.50918		2.91994	20.2.1	stress.abiotic.heat	Symbols: HSP17.6II | HSP17.6II (17.6 KDA CLASS II HEAT SHOCK PROTEIN) | chr5:3882237-3882938 REVERSE	Heat shock protein 17.6 kDa class II	Metabolism.Primary metabolism.Protein metabolism and modification.Protein folding.Chaperone-mediated protein folding.HSP-mediated protein folding
VIT_13s0019g02840	2.29768	4.05417		1.27736	20.2.1	stress.abiotic.heat	Symbols: ATHSP17.4, HSP17.4 | ATHSP17.4 | chr3:16984118-16984841 REVERSE	Heat shock protein 18.2 kDa class I	Metabolism.Primary metabolism.Protein metabolism and modification.Protein folding.Chaperone-mediated protein folding.HSP-mediated protein folding
VIT_06s0004g05770	2.11472	2.02857		0.461524	20.2.1	stress.abiotic.heat	17.6 kDa class I small heat shock protein (HSP17.6B-CI) | chr2:12633091-12633805 REVERSE	Heat shock protein 17.6 kDa class I	Metabolism.Primary metabolism.Protein metabolism and modification.Protein folding.Chaperone-mediated protein folding.HSP-mediated protein folding
VIT_09s0002g00640	1.72231	3.27507		2.65169	20.2.1	stress.abiotic.heat	17.4 kDa class III heat shock protein (HSP17.4-CIII) | chr1:20179422-20180281 REVERSE	Small heat stress protein class CIII	Metabolism.Primary metabolism.Protein metabolism and modification.Protein folding.Chaperone-mediated protein folding.HSP-mediated protein folding
VIT_00s0527g00030	-3.54639	2.14768		0.668134	20.2.99	stress.abiotic.unspecified	Symbols: AGP31 | AGP31 (arabinogalactan-protein 31) | chr1:9889125-9890993 REVERSE	Arabinogalactan protein AGP31	Cellular process.Cellular component organization and biogenesis.Cell wall organization and biogenesis.Cell wall structural protein
VIT_13s0074g00390	-1.98008	-2.33115		-2.01249	26.10	misc.cytochrome P450	Symbols: CYP77A4 | CYP77A4; electron carrier/ heme binding / iron ion binding / monooxygenase/ oxygen binding | chr5:1335995-1337670 FORWARD	CYP77A2	Metabolism.Cellular metabolism.Oxidation reduction.Cytochrome P450 oxidoreductase
VIT_08s0007g06060	0.876896	0.758862	1.32299	1.01956	26.4.1	misc.beta 1,3 glucan hydrolases.glucan endo-1,3-beta-glucosidase	Symbols: BG3 | BG3 (BETA-1,3-GLUCANASE 3); cellulase/ hydrolase, hydrolyzing O-glycosyl compounds | chr3:21181742-21183075 REVERSE	Beta 1-3 glucanase	Metabolism.Primary metabolism.Carbohydrate metabolism.Polysaccharide metabolism.Beta-1,3 glucan metabolism.Beta-1,3 glucan catabolism
VIT_00s0207g00010	-1.62625	-1.89483		-1.93295	26.5	misc.acyl transferases	transferase family protein | chr1:24317864-24319064 FORWARD	Anthranilate N-benzoyltransferase protein 1	Metabolism.Primary metabolism.Amino acid metabolism.Aromatic amino acid metabolism.Aromatic amino acid biosynthesis
VIT_10s0003g05420	-1.08373	-1.13193		-1.56469	26.8	misc.nitrilases, *nitrile lyases, berberine bridge enzymes, reticuline oxidases, troponine reductases	Symbols: MEE23, EDA28 | MEE23 (MATERNAL EFFECT EMBRYO ARREST 23); FAD binding / catalytic/ electron carrier/ oxidoreductase | chr2:14673840-14677270 REVERSE	S-2-hydroxy-acid oxidase, peroxisomal	Metabolism.Primary metabolism.Generation of metabolite precursors and energy.Glyoxylate and dicarboxylate metabolism
VIT_17s0000g03990	-2.41117	-1.10229		0.239774	29.5.4	protein.degradation.aspartate protease	aspartyl protease family protein | chr1:8959186-8960848 REVERSE	Aspartyl protease	Metabolism.Primary metabolism.Protein metabolism and modification.Proteolysis.Peptidase-mediated proteolysis
VIT_03s0088g00320	1.65174	1.20935		0.902552	29.5.7	protein.degradation.metalloprotease	Symbols: ATEGY3, EGY3 | EGY3 (ETHYLENE-DEPENDENT GRAVITROPISM-DEFICIENT AND YELLOW-GREEN-LIKE 3) | chr1:6149939-6152222 REVERSE	Peptidase M50	Metabolism.Primary metabolism.Protein metabolism and modification.Proteolysis.Peptidase-mediated proteolysis
VIT_06s0004g05870	2.21283	3.64743		1.92222	31.1	cell.organisation	Symbols: TUB2 | TUB2; GTP binding / GTPase/ structural molecule | chr5:25181415-25183729 FORWARD	Tubulin beta-3 chain	Cellular process.Cellular component organization and biogenesis.Cytoskeleton organization and biogenesis.Microtubule organization and biogenesis
VIT_07s0005g03410	4.09521	0.00530218	3.51602	9.69526	33.1	development.storage proteins	Symbols: CRU3, CRC | CRU3 (CRUCIFERIN 3); nutrient reservoir | chr4:14087556-14089796 FORWARD	Globulin 11S	Metabolism.Primary metabolism.Generation of metabolite precursors and energy.Storage proteins
VIT_07s0005g03420	4.02916	0.373682	2.83142	9.88096	33.1	development.storage proteins	Symbols: CRU3, CRC | CRU3 (CRUCIFERIN 3); nutrient reservoir | chr4:14087556-14089796 FORWARD	Globulin isoform 3 11S	Metabolism.Primary metabolism.Generation of metabolite precursors and energy.Storage proteins
VIT_12s0034g01870	2.23895	0.0556979	1.24915	1.2768	33.1	development.storage proteins	cupin family protein | chr1:2404037-2405943 REVERSE	Cupin	Unknown
VIT_08s0007g06710	0.957894	1.31185	-0.267345	1.50628	35.1	not assigned.no ontology	Aha1 domain-containing protein | chr3:3839102-3841466 FORWARD	Aha1 domain-containing protein	Unknown
VIT_16s0050g00830	-1.22875	-1.70087		-1.61447	35.1	not assigned.no ontology	Symbols: EMB3009 | EMB3009 (embryo defective 3009); transferase/ transferase, transferring acyl groups other than amino-acyl groups | chr5:8076329-8079793 REVERSE	Beta-ketoacyl-CoA synthase	Metabolism.Primary metabolism.Lipid metabolism.Fatty acid metabolism.Fatty acid biosynthesis
VIT_02s0025g04550	-1.38683	-2.50659		-0.713907	35.1	not assigned.no ontology	glucose-methanol-choline (GMC) oxidoreductase family protein | chr1:4277993-4280862 REVERSE	Glucose-methanol-choline (GMC) oxidoreductase	Metabolism.Primary metabolism.Amino acid metabolism.Glycine, serine, and threonine metabolism
VIT_17s0000g05650	-1.18147	-0.315092	-1.15803	-1.33512	35.2	not assigned.unknown	unknown protein | chr1:28078857-28079987 FORWARD	Unknown protein	Unknown
	Ripening 1D		Ripening 7D
id	r1.proteins.lfc	r1.genes.lfc	r7.proteins.lfc	r7.genes.lfc	BINCODE	NAME	DESCRIPTION	Functional annotation	Functional category 1
VIT_01s0011g06460	-1.5968	-0.0973298	-0.76068	-1.03353	16.8.2	secondary metabolism.flavonoids.chalcones	aldo/keto reductase, putative | chr1:22068033-22070588 REVERSE	Deoxymugineic acid synthase	Metabolism.Primary metabolism.Amino acid metabolism.Methionine metabolism
VIT_19s0014g03130		0.781612	0.692031	1.37145	17.2.3	hormone metabolism.auxin.induced-regulated-responsive-activated	unknown protein | chr4:13727484-13728886 REVERSE	Stem-specific protein TSJT1	Unknown
VIT_18s0001g11630		-1.01602	-2.3835	-2.01883	17.7.1.3	hormone metabolism.jasmonate.synthesis-degradation.allene oxidase synthase	Symbols: AOS, CYP74A, DDE2 | AOS (ALLENE OXIDE SYNTHASE); allene oxide synthase/ hydro-lyase/ oxygen binding | chr5:17097595-17099395 REVERSE	Allene oxide synthase	Metabolism.Primary metabolism.Lipid metabolism.Fatty acid metabolism.Alpha-linolenic acid metabolism
VIT_07s0031g01540	-0.322373	-0.466764	-1.03452	-1.22837	2.2.2.4	major CHO metabolism.degradation.starch.D enzyme	Symbols: DPE1 | DPE1 (DISPROPORTIONATING ENZYME); 4-alpha-glucanotransferase/ catalytic/ cation binding | chr5:25925173-25928848 REVERSE	4-alpha-glucanotransferase	Metabolism.Primary metabolism.Carbohydrate metabolism.Polysaccharide metabolism.Starch and sucrose metabolism.Starch biosynthesis catabolism.Starch branching
VIT_04s0008g01570	4.21507	2.39205		4.03599	20.2.1	stress.abiotic.heat	Symbols: HSP17.6II | HSP17.6II (17.6 KDA CLASS II HEAT SHOCK PROTEIN) | chr5:3882237-3882938 REVERSE	Heat shock protein 17.6 kDa class II	Metabolism.Primary metabolism.Protein metabolism and modification.Protein folding.Chaperone-mediated protein folding.HSP-mediated protein folding
VIT_13s0019g02780	1.5334	3.55382		5.70561	20.2.1	stress.abiotic.heat	Symbols: ATHSP17.4, HSP17.4 | ATHSP17.4 | chr3:16984118-16984841 REVERSE	Heat shock protein 17.6 kDa class I	Metabolism.Primary metabolism.Protein metabolism and modification.Protein folding.Chaperone-mediated protein folding.HSP-mediated protein folding
VIT_02s0025g00280	1.30254	2.68582	1.92149	4.03982	20.2.1	stress.abiotic.heat	Symbols: HSP81-1, ATHS83, HSP81.1, HSP83, ATHSP90.1 | ATHSP90.1 (HEAT SHOCK PROTEIN 90.1); ATP binding / unfolded protein binding | chr5:21352399-21355361 FORWARD	Heat shock protein 90-1	Metabolism.Primary metabolism.Protein metabolism and modification.Protein folding.Chaperone-mediated protein folding.HSP-mediated protein folding
VIT_10s0003g00260	1.02101	0.958023		1.57138	20.2.1	stress.abiotic.heat	DNAJ heat shock family protein | chr2:8848130-8850010 REVERSE	DnaJ homolog, subfamily B, member 4	Transport overview.Primary Active Transporters.P-P-bond hydrolysis-driven transporters.General Secretory Pathway (Sec)
VIT_16s0050g01150	0.926872	3.45541	1.18784	3.2821	20.2.1	stress.abiotic.heat	Symbols: HSP81-1, ATHS83, HSP81.1, HSP83, ATHSP90.1 | ATHSP90.1 (HEAT SHOCK PROTEIN 90.1); ATP binding / unfolded protein binding | chr5:21352399-21355361 FORWARD	Heat shock protein 90-1	Metabolism.Primary metabolism.Protein metabolism and modification.Protein folding.Chaperone-mediated protein folding.HSP-mediated protein folding
VIT_11s0037g00510	0.495044	2.05928	1.20733	2.53225	20.2.1	stress.abiotic.heat	Symbols: HSP70 | HSP70 (heat shock protein 70); ATP binding | chr3:3991261-3993792 REVERSE	Heat shock protein 70	Metabolism.Primary metabolism.Protein metabolism and modification.Protein folding.Chaperone-mediated protein folding.HSP-mediated protein folding
VIT_17s0000g07190	0.423126	1.8084	0.981328	2.05447	20.2.1	stress.abiotic.heat	Symbols: ATHSP101, HSP101, HOT1 | ATHSP101 (ARABIDOPSIS THALIANA HEAT SHOCK PROTEIN 101); ATP binding / ATPase/ nucleoside-triphosphatase/ nucleotide binding / protein binding | chr1:27936508-27940190 REVERSE	Heat shock protein 101	Metabolism.Primary metabolism.Protein metabolism and modification.Protein folding.Chaperone-mediated protein folding.HSP-mediated protein folding
VIT_14s0128g00200	-4.98256	1.50592	-1.63825	-1.56809	29.5.4	protein.degradation.aspartate protease	extracellular dermal glycoprotein, putative / EDGP, putative | chr1:787122-788651 FORWARD	7S globulin precursor, basic	Metabolism.Primary metabolism.Generation of metabolite precursors and energy.Storage proteins
