## Supplemental Table S12 for "Proteomic and metabolomic profiling underlines the stage- and time-dependent effects of high temperature on grape berry metabolism"

### Sheet: Feuil1
Table S12: DAPs with potential role in thermotolerance
id	g1.lfc	g7.lfc	v1.lfc	v7.lfc	r1.lfc	r7.lfc	BINCODE	NAME	DESCRIPTION	Functional annotation	Functional category 1
VIT_14s0060g01630	0.968657	-1.44					29.2.3	protein.synthesis.initiation	Symbols: EIF3A, ATEIF3A-1, EIF3A-1, ATTIF3A1, TIF3A1 | EIF3A (EUKARYOTIC TRANSLATION INITIATION FACTOR 3A); translation initiation factor | chr4:6947476-6952445 REVERSE	Translation initiation factor eIF-3 subunit 10	Metabolism.Primary metabolism.Protein metabolism and modification.Protein synthesis.Translation.Translational initiation
VIT_18s0072g00380		1.15489					35.2	NA	not assigned.unknown	Abscisic stress ripening protein 2 (ASR2)	Response to stimulus.Stress response.Abiotic stress response
VIT_01s0127g00490			3.45522				18.4.5	Co-factor and vitamine metabolism.pantothenate.pantothenate kinase (PANK)	Symbols: ATPANK2 | ATPANK2 (PANTOTHENATE KINASE 2); pantothenate kinase | chr4:15537559-15543779 REVERSE	Pantothenate kinase 2	Metabolism.Primary metabolism.Coenzyme and prosthetic group metabolism.Pantothenate and CoA metabolism.Pantothenate and CoA biosynthesis
VIT_19s0015g02610			3.23628				26.9	misc.glutathione S transferases	Symbols: ATGSTU25 | ATGSTU25 (GLUTATHIONE S-TRANSFERASE TAU 25); glutathione transferase | chr1:5872145-5873086 FORWARD	Glutathione S-transferase 25 GSTU25	Metabolism.Primary metabolism.Coenzyme and prosthetic group metabolism.Peptide derived compounds biosynthesis.Glutathione metabolism
VIT_01s0010g01840			2.77499				17.1.3	hormone metabolism.abscisic acid.induced-regulated-responsive-activated	GRAM domain-containing protein / ABA-responsive protein-related | chr5:4207004-4208289 FORWARD	GEM-like protein 5	Cellular process.Cell growth and death
VIT_00s0769g00010			2.18224				31.3.1	cell.cycle.peptidylprolyl isomerase	Symbols: ROF1, ATFKBP62 | peptidyl-prolyl cis-trans isomerase, putative / FK506-binding protein, putative | chr5:19690542-19693845 REVERSE	Peptidyl-prolyl cis-trans isomerase, FKBP-type	Metabolism.Primary metabolism.Protein metabolism and modification.Protein folding.Peptidyl prolyl isomerase-mediated protein folding
VIT_05s0062g00980			1.63326				17.2.3	hormone metabolism.auxin.induced-regulated-responsive-activated	aldo/keto reductase family protein | chr1:22349892-22351668 REVERSE	Aldo/keto reductase AKR	Metabolism.Primary metabolism.Carbohydrate metabolism.Monosaccharide metabolism.Pentose glucuronate interconversion
VIT_09s0002g04490			1.5366				17.5.3	hormone metabolism.ethylene.induced-regulated-responsive-activated	Symbols: A37, ATPDX1.2, PDX1.2 | A37; protein heterodimerization | chr3:5443950-5445329 REVERSE	PDX1 (pyridoxine biosynthesis 1.2)	Metabolism.Primary metabolism.Coenzyme and prosthetic group metabolism.Pyridoxine metabolism
VIT_06s0009g00260			1.26105				17.3.2.2	hormone metabolism.brassinosteroid.signal transduction.BSU	Symbols: BSL3 | kelch repeat-containing serine/threonine phosphoesterase family protein | chr2:11629919-11636708 FORWARD	BSU1-like protein 3 BSL3	Signaling.Hormone Signaling.Brassinosteroid Signaling.Brassinosteroid-mediated Signaling pathway
VIT_18s0122g01320			1.20978				21.6	redox.dismutases and catalases	Symbols: CAT2 | CAT2 (CATALASE 2); catalase | chr4:16700596-16703325 REVERSE	Catalase 3	Metabolism.Cellular metabolism.Methane metabolism
VIT_07s0005g04600			0.923759				26.11.1	misc.alcohol dehydrogenases	Symbols: HOT5, ADH2, GSNOR | HOT5 (sensitive to hot temperatures 5); S-(hydroxymethyl)glutathione dehydrogenase/ S-nitrosoglutathione reductase | chr5:17684191-17686528 FORWARD	Alcohol dehydrogenase class III	Metabolism.Primary metabolism.Carbohydrate metabolism.Glycolysis Gluconeogenesis
VIT_06s0004g02890				2.44335		1.27	21.1	redox.thioredoxin	Symbols: ATPDIL1-4, PDI2, ATPDI2 | ATPDIL1-4 (PDI-LIKE 1-4); protein disulfide isomerase | chr5:24370959-24374038 REVERSE	Protein disulfide-isomerase A1	Metabolism.Primary metabolism.Protein metabolism and modification.Protein folding.Disulfide bond rearrangement
VIT_14s0108g01420				2.10653			34.22	transport.cyclic nucleotide or calcium regulated channels	Symbols: DND1, ATCNGC2, CNGC2 | DND1 (DEFENSE NO DEATH 1); calcium channel/ calmodulin binding / cation channel/ cyclic nucleotide binding / intracellular cAMP activated cation channel/ intracellular cyclic nucleotide activated cation channel/ inward rectifier potassium channel | chr5:5003307-5006900 REVERSE	DEFENSE NO death 1	Response to stimulus.Stress response.Biotic stress response.Plant-pathogen interaction
VIT_05s0049g01090				1.79905			26.9	misc.glutathione S transferases	Symbols: ATGSTU7, GST25 | ATGSTU7 (ARABIDOPSIS THALIANA GLUTATHIONE S-TRANSFERASE TAU 7); glutathione transferase | chr2:12617936-12618899 REVERSE	Glutathione S-transferase 25 GSTU7	Metabolism.Primary metabolism.Coenzyme and prosthetic group metabolism.Peptide derived compounds biosynthesis.Glutathione metabolism
VIT_00s0615g00030				1.78587			16.2.1.10	secondary metabolism.phenylpropanoids.lignin biosynthesis.CAD	Symbols: ELI3-2, ELI3, ATCAD8, CAD-B2 | ELI3-2 (ELICITOR-ACTIVATED GENE 3-2); aryl-alcohol dehydrogenase/ mannitol dehydrogenase | chr4:17855876-17857639 FORWARD	Mannitol dehydrogenase (ELI3-1)	Metabolism.Primary metabolism.Carbohydrate metabolism.Monosaccharide metabolism.Fructose and mannose metabolism
VIT_00s0371g00050				1.41283			16.2.1.10	secondary metabolism.phenylpropanoids.lignin biosynthesis.CAD	Symbols: ELI3-2, ELI3, ATCAD8, CAD-B2 | ELI3-2 (ELICITOR-ACTIVATED GENE 3-2); aryl-alcohol dehydrogenase/ mannitol dehydrogenase | chr4:17855876-17857639 FORWARD	Mannitol dehydrogenase	Metabolism.Primary metabolism.Carbohydrate metabolism.Monosaccharide metabolism.Fructose and mannose metabolism
VIT_13s0064g00810				0.918661			16.1.4.10	secondary metabolism.isoprenoids.carotenoids.carotenoid cleavage dioxygenase	Symbols: CCD1, ATCCD1, ATNCED1, NCED1 | CCD1 (CAROTENOID CLEAVAGE DIOXYGENASE 1); 9-cis-epoxycarotenoid dioxygenase | chr3:23452911-23456078 FORWARD	9,10[9',10']carotenoid cleavage dioxygenase [Vitis vinifera]	Metabolism.Secondary metabolism.Terpenoid metabolism.Tetraterpenoid metabolism.Tetraterpenoid biosynthesis.Carotenoid biosynthesis
VIT_14s0006g01990					5.21915		29.2.3	protein.synthesis.initiation	eukaryotic translation initiation factor 5, putative / eIF-5, putative | chr1:13898210-13900831 REVERSE	Translation initiation factor eIF-5	Metabolism.Primary metabolism.Protein metabolism and modification.Protein synthesis.Translation.Translational initiation
VIT_02s0025g04290				2.29706			20.2	stress.abiotic	Symbols: ATOSM34 | ATOSM34 (osmotin 34) | chr4:7024856-7026146 REVERSE	Thaumatin VVTL1 [Vitis vinifera]	Response to stimulus.Stress response
VIT_02s0025g04330					3.05446		20.2	stress.abiotic	Symbols: ATOSM34 | ATOSM34 (osmotin 34) | chr4:7024856-7026146 REVERSE	Thaumatin VVTL1 [Vitis vinifera]	Response to stimulus.Stress response
VIT_15s0046g01500					1.78943		29.2.3	protein.synthesis.initiation	eukaryotic translation initiation factor 1A, putative / eIF-1A, putative / eIF-4C, putative | chr2:1574592-1575863 REVERSE	Translation initiation factor eIF-1A	Metabolism.Primary metabolism.Protein metabolism and modification.Protein synthesis.Translation.Translational initiation
VIT_07s0141g00390					1.24877		21.2.2	redox.ascorbate and glutathione.glutathione	Symbols: GR, EMB2360, ATGR2 | GR (GLUTATHIONE REDUCTASE); ATP binding / glutathione-disulfide reductase | chr3:20229744-20233182 REVERSE	Glutathione reductase (NADPH)	Metabolism.Primary metabolism.Amino acid metabolism.Glutamate metabolism
VIT_17s0000g02750					1.21705	-0.78	30.5	signalling.G-proteins	Symbols: RACK1B_AT | RACK1B_AT (RECEPTOR FOR ACTIVATED C KINASE 1 B); nucleotide binding | chr1:17981773-17983327 REVERSE	Auxin-dependent protein (ARCA)	Signaling.Hormone Signaling.Auxin Signaling.Auxin-mediated Signaling pathway
VIT_11s0016g00290					0.884417		10.8.1	cell wall.pectin*esterases.PME	Symbols: ATPME3 | ATPME3; pectinesterase | chr3:4771902-4775119 REVERSE	Pectinesterase PME3	Cellular process.Cellular component organization and biogenesis.Cell wall organization and biogenesis.Cell wall metabolism.Cell wall modification.Pectin modification
VIT_08s0007g08330					0.883711		10.6.3	cell wall.degradation.pectate lyases and polygalacturonases	Symbols: QRT2 | QRT2 (QUARTET 2); polygalacturonase | chr3:2541006-2543432 FORWARD	Polygalacturonase PG1	Cellular process.Cellular component organization and biogenesis.Cell wall organization and biogenesis.Cell wall metabolism.Cell wall modification.Pectin modification
